# In-depth Analysis of the Sirtuin 5-regulated Mouse Brain Acylome using Library-free Data-Independent Acquisitions

**DOI:** 10.1101/2022.08.06.503046

**Authors:** Joanna Bons, Jacob Rose, Ran Zhang, Jordan B. Burton, Christopher Carrico, Eric Verdin, Birgit Schilling

**Affiliations:** Buck Institute for Research on Aging, 8001 Redwood Boulevard, Novato, California 94945, USA

**Author notes:** Corresponding author: Birgit Schilling, Buck Institute for Research on Aging, 8001 Redwood Boulevard, Novato, California 94945, USA.

**Keywords:** Acylome, Brain, Data-independent acquisition, Post-translational modifications, Sirtuin 5

## Abstract

Post-translational modifications (PTMs) dynamically regulate proteins and biological pathways, typically through the combined effects of multiple PTMs. Lysine residues are targeted for various PTMs, including malonylation and succinylation. However, PTMs offer specific challenges to mass spectrometry-based proteomics during data acquisition and processing. Thus, novel and innovative workflows using data-independent acquisition (DIA) ensure confident PTM identification, precise site localization, and accurate and robust label-free quantification. In this study, we present a powerful approach that combines antibody-based enrichment with comprehensive DIA acquisitions and spectral library-free data processing using directDIA (Spectronaut). Identical DIA data can be used to generate spectral libraries and comprehensively identify and quantify PTMs, reducing the amount of enriched sample and acquisition time needed, while offering a fully automated workflow. We analyzed brains from wild-type and Sirtuin 5 (SIRT5)-knock-out mice, and discovered and quantified 466 malonylated and 2,211 succinylated peptides. SIRT5 regulation remodeled the acylomes by targeting 171 malonylated and 640 succinylated sites. Affected pathways included carbohydrate and lipid metabolisms, synaptic vesicle cycle, and neurodegenerative diseases. We found 48 common SIRT5-regulated malonylation and succinylation sites, suggesting potential PTM crosstalk. This innovative and efficient workflow offers deeper insights into the mouse brain lysine malonylome and succinylome.

**Statement of significance of the study:** Post-translational modifications (PTMs) are key regulators of protein structure, functions, and interactions. A great variety of PTMs have been discovered, including lysine acylation, such as acetylation, malonylation, and succinylation. Lysine acylation is understudied, particularly in the brain, and analysis by mass spectrometry-based proteomics faces significant challenges. In this study, we present a robust and efficient workflow to investigate proteome-wide PTM remodeling combining affinity PTM enrichment and a novel spectral library-free data-independent acquisition (DIA) approach. The strength of label-free DIA becomes evident with the collection of comprehensive information by tandem mass spectrometry for all detectable precursor ions of all biological samples, and the highly accurate quantitative information that can subsequently be retrieved with time-efficient and straightforward library-free strategies. More importantly, this enables confident identification of PTM sites and differentiation of PTM isomers. We applied this workflow to decipher the malonylome and succinylome remodeling and cross-talk in brains from wild-type and Sirt5^(-/-)^ mice, taking advantage of the demalonylase and desuccinylase activities of SIRT5, a nicotinamide adenine dinucleotide (NAD^+^)-dependent sirtuin. Interestingly, 10 malonylated proteins and 33 succinylated proteins targeted by SIRT5 are involved in the Parkinson’s disease pathway, including subunit beta of the calcium/calmodulin-dependent protein kinase type II (Camk2b) and protein DJ-1 (Park7).
