## Supplementary Table S6 for "In-depth Analysis of the Sirtuin 5-regulated Mouse Brain Acylome using Library-free Data-Independent Acquisitions"

### Sheet: Table S6
Supplementary Table S6: Common SIRT5-regulated malonyl sites and succinyl sites in mouse brains
48 sites, from 36 protein groups, presented dual malonylation and succinylated
							Malonyl				Succinyl
SiteLevel	Malonylated Peptide Sequence	Succinylated Peptide Sequence	UniProtIds	Genes	ProteinNames	ProteinDescriptions	AVG Log2 Ratio	Absolute AVG Log2 Ratio	Ratio	Pvalue	AVG Log2 Ratio	Absolute AVG Log2 Ratio	Ratio	Qvalue
Atpif1_K64	TK[Malonyl]EQLAALR	TK[Succinyl]EQLAALR	E9PV44;O35143	Atpif1	E9PV44_MOUSE;ATIF1_MOUSE	ATPase inhibitor, mitochondrial;ATPase inhibitor, mitochondrial	11.1392	11.1392	2255.41	8.96654e-09	6.77805	6.77805	109.748	0.0016352
Ak4_K45	ENLK[Malonyl]TGTEVGDVAK	ENLK[Succinyl]TGTEVGDVAK	Q9WUR9	Ak4	KAD4_MOUSE	Adenylate kinase 4, mitochondrial	20.5877	20.5877	1.5759e+06	9.09803e-11	13.32	13.32	10198.4	0.0361
Acat1_K265	LK[Malonyl]TVFQK	LK[Succinyl]TVFQK	Q8QZT1	Acat1	THIL_MOUSE	Acetyl-CoA acetyltransferase, mitochondrial	11.5584	11.5584	3016.02	2.22617e-06	14.23	14.23	19155.5	0.000929
Aco2_K31	AK[Malonyl]VAM[Oxidation (M)]SHFEPSEYIR	AK[Succinyl]VAM[Oxidation (M)]SHFEPSEYIR	Q99KI0	Aco2	ACON_MOUSE	Aconitate hydratase, mitochondrial	15.7979	15.7979	56970	0.00938998	11.99	11.99	4066.46	0.00117
Aldh5a1_K382	VEK[Malonyl]QVNDAVAK	AVEKVEK[Succinyl]QVNDAVAK	Q8BWF0	Aldh5a1	SSDH_MOUSE	Succinate-semialdehyde dehydrogenase, mitochondrial	19.806	19.806	916659	6.43952e-12	10.45	10.45	1397.58	0.000466
Mtatp8_K48	VK[Malonyl]TPWELK	VK[Succinyl]TPWELK	P03930	Mtatp8	ATP8_MOUSE	ATP synthase protein 8	13.3931	13.3931	10758	0.0178331	8.84	8.84	457.2	0.0243
Dlat_K363	LAAEK[Malonyl]GIDLTQVK	KLAAEK[Succinyl]GIDLTQVK	Q8BMF4	Dlat	ODP2_MOUSE	Dihydrolipoyllysine-residue acetyltransferase component of pyruvate dehydrogenase complex, mitochondrial	6.3586	6.3586	82.06	8.23827e-05	13.66	13.66	12945.7	0.000194
Glud1_K480	FGK[Malonyl]HGGTIPVVPTAEFQDR	FGK[Succinyl]HGGTIPVVPTAEFQDR	P26443	Glud1	DHE3_MOUSE	Glutamate dehydrogenase 1, mitochondrial	5.9995	5.9995	63.98	0.00939945	13.94	13.94	15708.3	0.00126
Suclg1_K94	GGQK[Malonyl]HLGLPVFNTVK	GGQK[Succinyl]HLGLPVFNTVK	Q9WUM5	Suclg1	SUCA_MOUSE	Succinate--CoA ligase [ADP/GDP-forming] subunit alpha, mitochondrial	7.5802	7.5802	191.37	0.000132495	10.24	10.24	1209.38	0.000573
Hspe1_K56	GK[Malonyl]SGEIEPVSVK	GK[Succinyl]SGEIEPVSVK	Q64433	Hspe1	CH10_MOUSE	10 kDa heat shock protein, mitochondrial	7.9747	7.9747	251.55	1.2151e-07	8.86	8.86	464.2	0.00209
Auh_K123	AK[Malonyl]MHSSEVGPFVSK	AK[Succinyl]MHSSEVGPFVSK	A0A0R4J023;Q9JLZ3	Auh	A0A0R4J023_MOUSE;AUHM_MOUSE	Methylglutaconyl-CoA hydratase, mitochondrial;Methylglutaconyl-CoA hydratase, mitochondrial	5.0754	5.0754	33.72	0.000678764	14.6793	14.6793	26236.2	0.000458963
Idh3a_K343	SLTK[Malonyl]DLGGNAK	SLTK[Succinyl]DLGGNAK	Q9D6R2	Idh3a	IDH3A_MOUSE	Isocitrate dehydrogenase [NAD] subunit alpha, mitochondrial	7.0465	7.0465	132.19	6.50458e-06	7.82	7.82	225.63	0.00065
Etfa_K226	GLK[Malonyl]SGENFK	GLK[Succinyl]SGENFK	Q99LC5	Etfa	ETFA_MOUSE	Electron transfer flavoprotein subunit alpha, mitochondrial	10.173	10.173	1154.48	0.0352362	5.39	5.39	41.91	0.00105
Glud1_K90	LVEDLK[Malonyl]TR	GASIVEDKLVEDLK[Succinyl]TR	P26443	Glud1	DHE3_MOUSE	Glutamate dehydrogenase 1, mitochondrial	3.0504	3.0504	8.28	0.00182541	18	18	261891	0.00416
Atpif1_K49	EAGGAFGK[Malonyl]R	EAGGAFGK[Succinyl]R	E9PV44;O35143	Atpif1	E9PV44_MOUSE;ATIF1_MOUSE	ATPase inhibitor, mitochondrial;ATPase inhibitor, mitochondrial	5.3097	5.3097	39.66	0.000184924	8.15	8.15	283.59	0.000721
Acat1_K260	VDFSK[Malonyl]VPK	VDFSK[Succinyl]VPK	Q8QZT1	Acat1	THIL_MOUSE	Acetyl-CoA acetyltransferase, mitochondrial	4.6877	4.6877	25.77	1.98993e-06	7.10913	7.10913	138.058	0.00498262
Oxct1_K176	YNK[Malonyl]DGSVAIASKPR	YNK[Succinyl]DGSVAIASKPR	Q9D0K2	Oxct1	SCOT1_MOUSE	Succinyl-CoA:3-ketoacid coenzyme A transferase 1, mitochondrial	2.4951	2.4951	5.64	0.00267272	15.18	15.18	37169.8	0.000545
Hmgcl_K48	DGLQNEK[Malonyl]SIVPTPVK	DGLQNEK[Succinyl]SIVPTPVK	P38060	Hmgcl	HMGCL_MOUSE	Hydroxymethylglutaryl-CoA lyase, mitochondrial	4.0558	4.0558	16.63	0.000221514	9.47	9.47	709.07	0.000756
Ak4_K175	YK[Malonyl]DAAKPVIELYK	YK[Succinyl]DAAKPVIELYK	Q9WUR9	Ak4	KAD4_MOUSE	Adenylate kinase 4, mitochondrial	3.2942	3.2942	9.81	0.01784	5.70363	5.70363	52.1151	0.00289496
Hspe1_K8	K[Malonyl]FLPLFDR	K[Succinyl]FLPLFDR	Q64433	Hspe1	CH10_MOUSE	10 kDa heat shock protein, mitochondrial	7.9985	7.9985	255.74	1.02926e-05	4.68	4.68	25.69	0.00269
Slc25a4_K147	LAADVGK[Malonyl]GSSQR	LAADVGK[Succinyl]GSSQR	P48962	Slc25a4	ADT1_MOUSE	ADP/ATP translocase 1	6.6583	6.6583	101.01	4.17173e-09	4.76	4.76	27.11	0.0234
Fh_K63	VPTDK[Malonyl]YYGAQTVR	VPTDK[Succinyl]YYGAQTVR	P97807;P97807-2	Fh	FUMH_MOUSE	Fumarate hydratase, mitochondrial;Isoform Cytoplasmic of Fumarate hydratase, mitochondrial	4.5845	4.5845	23.99	1.32326e-06	6.02	6.02	65.09	0.00171
Ndufa7_K40	TQPPPK[Malonyl]LPVGPSHK	TQPPPK[Succinyl]LPVGPSHK	Q9Z1P6	Ndufa7	NDUA7_MOUSE	NADH dehydrogenase [ubiquinone] 1 alpha subcomplex subunit 7	5.3102	5.3102	39.68	5.5348e-06	3.3792	3.3792	10.405	0.000338934
Cs_K450	PK[Malonyl]SMSTDGLMK	PK[Succinyl]SMSTDGLMK	Q9CZU6	Cs	CISY_MOUSE	Citrate synthase, mitochondrial	6.2765	6.2765	77.5202	0.000652471	7.25	7.25	152.28	0.0233
Hspd1_K133	ISK[Malonyl]GANPVEIR	ISK[Succinyl]GANPVEIR	P63038	Hspd1	CH60_MOUSE	60 kDa heat shock protein, mitochondrial	5.5864	5.5864	48.05	0.000741525	4.32	4.32	20.04	0.0015
Hspe1_K40	SQGK[Malonyl]VLQATVVAVGSGGK	SQGK[Succinyl]VLQATVVAVGSGGK	Q64433	Hspe1	CH10_MOUSE	10 kDa heat shock protein, mitochondrial	4.529	4.529	23.09	0.00678666	5.06	5.06	33.45	0.0002
Dpysl2_K525	TSPAK[Malonyl]QQAPPVR	TSPAK[Succinyl]QQAPPVR	O08553	Dpysl2	DPYL2_MOUSE	Dihydropyrimidinase-related protein 2	6.4283	6.4283	86.12	7.68173e-07	2.27	2.27	4.81	0.0288
Sucla2_K116	GTFTSGLK[Malonyl]GGVK	GTFTSGLK[Succinyl]GGVK	Q9Z2I9	Sucla2	SUCB1_MOUSE	Succinate--CoA ligase [ADP-forming] subunit beta, mitochondrial	3.0682	3.0682	8.39	0.000192661	7.43	7.43	172.39	0.00132
Ogdh_K1000	K[Malonyl]THLTELQR	K[Succinyl]THLTELQR	Q60597;Q60597-2;Q60597-3;Q60597-4;Z4YJV4	Ogdh	ODO1_MOUSE;ODO1_MOUSE;ODO1_MOUSE;ODO1_MOUSE;Z4YJV4_MOUSE	2-oxoglutarate dehydrogenase, mitochondrial;Isoform 2 of 2-oxoglutarate dehydrogenase, mitochondrial;Isoform 3 of 2-oxoglutarate dehydrogenase, mitochondrial;Isoform 4 of 2-oxoglutarate dehydrogenase, mitochondrial;2-oxoglutarate dehydrogenase, mitochondrial	4.2187	4.2187	18.62	0.0166551	4.95	4.95	30.91	0.00109
Hsd17b10_K107	NK[Malonyl]IHTLEDFQR	KNK[Succinyl]IHTLEDFQR	A2AFQ2;Q99N15	Hsd17b10	A2AFQ2_MOUSE;Q99N15_MOUSE	3-hydroxyacyl-CoA dehydrogenase type-2;17beta-hydroxysteroid dehydrogenase type 10/short chain L-3-hydroxyacyl-CoA dehydrogenase	2.4782	2.4782	5.57	7.02303e-05	6.45	6.45	87.61	0.004
Prdx5_K112	THLPGFVEQAGALK[Malonyl]AK	THLPGFVEQAGALK[Succinyl]AK	P99029;P99029-2	Prdx5	PRDX5_MOUSE	Peroxiredoxin-5, mitochondrial;Isoform Cytoplasmic+peroxisomal of Peroxiredoxin-5, mitochondrial	2.1147	2.1147	4.33	0.0100928	6.53	6.53	92.49	0.00913
Atp5a1_K498	GYLDK[Malonyl]LEPSK	GYLDK[Succinyl]LEPSK	Q03265	Atp5a1	ATPA_MOUSE	ATP synthase subunit alpha, mitochondrial	2.1208	2.1208	4.35	0.00148002	2.38734	2.38734	5.2319	0.00434989
Mbp_K98	TTHYGSLPQK[Malonyl]SQHGR	TTHYGSLPQK[Succinyl]SQHGR	F6RT34;P04370-4	Mbp	F6RT34_MOUSE;MBP_MOUSE	Myelin basic protein (Fragment);Isoform 4 of Myelin basic protein	4.2959	4.2959	19.64	3.83747e-07	2.14	2.14	4.4	0.000876
Suclg1_K57	NTK[Malonyl]IIC[Carbamidomethyl (C)]QGFTGK	NTK[Succinyl]IIC[Carbamidomethyl (C)]QGFTGK	Q9WUM5	Suclg1	SUCA_MOUSE	Succinate--CoA ligase [ADP/GDP-forming] subunit alpha, mitochondrial	3.6225	3.6225	12.32	0.000538231	2.32	2.32	4.99	0.00664
Pdha1_K83	ADQLYK[Malonyl]QK	ADQLYK[Succinyl]QK	P35486	Pdha1	ODPA_MOUSE	Pyruvate dehydrogenase E1 component subunit alpha, somatic form, mitochondrial	3.2395	3.2395	9.44	1.10548e-05	2.51	2.51	5.68	0.011
Plp1_K122	GLSATVTGGQK[Malonyl]GR	GLSATVTGGQK[Succinyl]GR	P60202	Plp1	MYPR_MOUSE	Myelin proteolipid protein	2.3294	2.3294	5.03	8.67844e-06	2.39	2.39	5.25	0.0287
Atp5f1_K233	SISVQQEK[Malonyl]ETIAK	SISVQQEK[Succinyl]ETIAK	Q9CQQ7	Atp5f1	AT5F1_MOUSE	ATP synthase F(0) complex subunit B1, mitochondrial	1.9398	1.9398	3.84	0.000625653	4.26	4.26	19.13	0.0156
Cs_K321	EVGK[Malonyl]DVSDEK	EVGK[Succinyl]DVSDEK	Q9CZU6	Cs	CISY_MOUSE	Citrate synthase, mitochondrial	0.7319	0.7319	1.66	0.0278105	4.26133	4.26133	19.1774	0.0014439
Aco2_K401	SAAVAK[Malonyl]QALAHGLK	SAAVAK[Succinyl]QALAHGLK	Q99KI0	Aco2	ACON_MOUSE	Aconitate hydratase, mitochondrial	3.096	3.096	8.55	3.27686e-05	1.57	1.57	2.96	0.000292
Fahd2a;Fahd2_K233	DTIADPHNLK[Malonyl]IC[Carbamidomethyl (C)]C[Carbamidomethyl (C)]R	DTIADPHNLK[Succinyl]IC[Carbamidomethyl (C)]C[Carbamidomethyl (C)]R	A0A0R4J094;Q3TC72	Fahd2a;Fahd2	A0A0R4J094_MOUSE;FAHD2_MOUSE	Fumarylacetoacetate hydrolase domain-containing protein 2A	2.9534	2.9534	7.75	0.0155313	1.58	1.58	2.98	0.00675
Dld_K143	ALTGGIAHLFK[Malonyl]QNK	ALTGGIAHLFK[Succinyl]QNK	O08749	Dld	DLDH_MOUSE	Dihydrolipoyl dehydrogenase, mitochondrial	2.1682	2.1682	4.49	0.000562461	1.85	1.85	3.6	0.00065
Oxsm_K174	GYNK[Malonyl]VSPFFVPK	GYNK[Succinyl]VSPFFVPK	D3Z6F9;Q9D404	Oxsm	D3Z6F9_MOUSE;OXSM_MOUSE	3-oxoacyl-[acyl-carrier-protein] synthase, mitochondrial (Fragment);3-oxoacyl-[acyl-carrier-protein] synthase, mitochondrial	1.9058	1.9058	3.75	0.00146401	2.21	2.21	4.62	0.0117
Acsf2_K340	K[Malonyl]ALEAISR	K[Succinyl]ALEAISR	Q8VCW8	Acsf2	ACSF2_MOUSE	Acyl-CoA synthetase family member 2, mitochondrial	1.6581	1.6581	3.16	0.000297987	2.02	2.02	4.06	0.00994
D10Jhu81e_K186	VIK[Malonyl]GVEVTVGHEQEEGGK	VIK[Succinyl]GVEVTVGHEQEEGGKWPYAGTAEAIK	Q9D172	D10Jhu81e	ES1_MOUSE	ES1 protein homolog, mitochondrial	1.3041	1.3041	2.47	0.0159992	4.14141	4.14141	17.6477	0.00923849
D10Jhu81e_K162	VLK[Malonyl]EFHGAK	VLK[Succinyl]EFHGAK	Q9D172	D10Jhu81e	ES1_MOUSE	ES1 protein homolog, mitochondrial	1.7661	1.7661	3.4	0.000480699	1.17	1.17	2.26	0.000354
Acat1_K335	VLK[Malonyl]YAGLK	VLK[Succinyl]YAGLKK	Q8QZT1	Acat1	THIL_MOUSE	Acetyl-CoA acetyltransferase, mitochondrial	1.2671	1.2671	2.41	9.22615e-05	0.966586	0.966586	1.95421	0.0269105
Cbr4_K195	K[Malonyl]NIPLGR	K[Succinyl]NIPLGR	Q91VT4	Cbr4	CBR4_MOUSE	Carbonyl reductase family member 4	0.5977	0.5977	1.51	0.00611645	1.55	1.55	2.94	0.0047
Auh_K80	NALSK[Malonyl]NLLK	AYGK[Succinyl]NALSK[Succinyl]NLLK	A0A0R4J023;Q9JLZ3	Auh	A0A0R4J023_MOUSE;AUHM_MOUSE	Methylglutaconyl-CoA hydratase, mitochondrial;Methylglutaconyl-CoA hydratase, mitochondrial	1.0387	1.0387	2.05	0.0168216	5.25652	5.25652	38.227	0.00561479
