## Supplementary Table S7 for "In-depth Analysis of the Sirtuin 5-regulated Mouse Brain Acylome using Library-free Data-Independent Acquisitions"

### Sheet: Table S7A
Supplementary Table S7A: Significantly enriched GO Biological Process associated to SIRT5-regulated malonyl proteins in mouse brains
Analysis performed with ConsensusPathDB (significance thresholds: q-value < 0.01 and term_level > 3)
												Sorted by GeneRatio
p-value	q-value	term_goid	term_category	term_level	pathway	members_input_overlap	members_input_overlap_geneids	size	effective_size	count	GeneRatio non-corrected	GeneRatio
4.82e-05	0.0014819	GO:0006103	b	4	2-oxoglutarate metabolic process	67834; 170718; 13382; 78920; 18293	Idh3a; Dlst; Ogdh; Idh3b; Dld	17	12	5	0.29	0.42
3.2e-09	2.95e-07	GO:0006637	b	4	acyl-CoA metabolic process	235339; 71147; 110446; 12974; 13382; 14104; 78920; 15356; 18293; 18597; 56451; 20916	Ogdh; Pdha1; Dld; Hmgcl; Dlst; Sucla2; Oxsm; Acat1; Dlat; Fasn; Cs; Suclg1	90	36	12	0.13	0.33
4.95e-12	1.83e-09	GO:0016999	b	4	antibiotic metabolic process	67834; 11429; 54683; 234309; 11758; 235339; 170718; 270685; 12974; 78920; 17448; 17751; 214579; 18293; 18597; 56451; 20916	Idh3a; Ogdh; Idh3b; Dlst; Pdha1; Cbr4; Prdx5; Mthfd1l; Suclg1; Dlat; Mdh2; Prdx6; Cs; Aldh5a1; Aco2; Mt3; Sucla2	147	55	17	0.12	0.31
5.85e-07	2.7e-05	GO:0072524	b	4	pyridine-containing compound metabolic process	67834; 54683; 235339; 170718; 11674; 11676; 13382; 14433; 78920; 17448; 18293; 18597; 18648	Idh3a; Ogdh; Idh3b; Pdha1; Dld; Dlst; Prdx5; Gapdh; Dlat; Mdh2; Pgam1; Aldoa; Aldoc	163	65	13	0.08	0.2
1.43e-11	2.64e-09	GO:0006732	b	4	coenzyme metabolic process	67834; 54683; 235339; 268566; 71147; 170718; 110446; 270685; 11674; 11676; 12974; 13382; 14104; 14433; 78920; 15356; 17448; 18293; 18597; 18648; 20751; 56451; 58810; 20916	Dld; Dlst; Oxsm; Acat1; Suclg1; Fasn; Pdha1; Prdx5; Dlat; Pgam1; Gphn; Idh3a; Ogdh; Idh3b; Hmgcl; Mthfd1l; Gapdh; Mdh2; Aldoa; Aldoc; Spr; Akr1a1; Cs; Sucla2	341	126	24	0.07	0.19
0.000237772	0.006267	GO:0016052	b	4	carbohydrate catabolic process	11674; 11676; 110078; 14433; 15289; 18293; 18648; 58810	Ogdh; Hmgb1; Gapdh; Pygb; Akr1a1; Pgam1; Aldoa; Aldoc	145	45	8	0.06	0.18
2.51e-06	0.000103049	GO:0045333	b	4	cellular respiration	66416; 67834; 11429; 235339; 170718; 12974; 13382; 78920; 17448; 214579; 18293; 18597; 56451; 20916	Idh3a; Ndufa7; Ogdh; Idh3b; Pdha1; Dld; Dlst; Sucla2; Dlat; Mdh2; Cs; Aldh5a1; Aco2; Suclg1	177	85	14	0.08	0.16
3.35e-06	0.000123766	GO:0051188	b	4	cofactor biosynthetic process	235339; 11983; 268566; 110446; 270685; 11674; 11676; 13382; 14433; 18293; 18597; 18648; 20751; 58810	Ogdh; Pdha1; Dld; Spr; Mthfd1l; Gapdh; Acat1; Akr1a1; Dlat; Pgam1; Aldoa; Aldoc; Atpif1; Gphn	253	87	14	0.06	0.16
8.63e-09	4.55e-07	GO:0019693	b	4	ribose phosphate metabolic process	66416; 11639; 235339; 11983; 268566; 71147; 110446; 11565; 11674; 11676; 11946; 11947; 12974; 13382; 14104; 14433; 78920; 15356; 18293; 18597; 18648; 19384; 56451; 20916; 28080	Ndufa7; Dld; Dlst; Atp5a1; Oxsm; Ak4; Acat1; Suclg1; Fasn; Atpif1; Aldoc; Pdha1; Sucla2; Dlat; Pgam1; Gphn; Ogdh; Hmgcl; Gapdh; Aldoa; Adssl1; Ran; Atp5o; Cs; Atp5b	467	183	25	0.05	0.14
3.09e-10	3.81e-08	GO:0006753	b	4	nucleoside phosphate metabolic process	66416; 67834; 54683; 11639; 235339; 11983; 268566; 71147; 170718; 110446; 11565; 11674; 11676; 11946; 11947; 12799; 12974; 13382; 14104; 14433; 78920; 15356; 17448; 18293; 18597; 18648; 19384; 56451; 20916; 28080	Ndufa7; Cnp; Dld; Dlst; Atp5a1; Oxsm; Ak4; Acat1; Suclg1; Fasn; Atpif1; Aldoc; Pdha1; Prdx5; Dlat; Pgam1; Gphn; Idh3a; Ogdh; Idh3b; Hmgcl; Gapdh; Mdh2; Aldoa; Adssl1; Ran; Atp5o; Cs; Atp5b; Sucla2	599	224	30	0.05	0.13
5.52e-09	3.84e-07	GO:0072521	b	4	purine-containing compound metabolic process	66416; 11639; 235339; 11983; 268566; 71147; 110446; 270685; 11565; 11674; 11676; 11946; 11947; 12974; 13382; 14104; 14433; 78920; 15356; 18293; 18597; 18648; 19384; 56451; 20916; 28080	Ndufa7; Dld; Dlst; Atp5a1; Oxsm; Ak4; Acat1; Suclg1; Fasn; Atpif1; Aldoc; Pdha1; Sucla2; Dlat; Pgam1; Gphn; Ogdh; Hmgcl; Mthfd1l; Gapdh; Aldoa; Adssl1; Ran; Atp5o; Cs; Atp5b	511	193	26	0.05	0.13
3.55e-05	0.00118977	GO:0016053	b	4	organic acid biosynthetic process	234309; 71147; 236539; 270685; 11674; 11676; 14104; 14433; 14660; 14661; 18293; 18648; 18823; 58810	Ogdh; Cbr4; Mthfd1l; Oxsm; Glud1; Gapdh; Akr1a1; Fasn; Phgdh; Pgam1; Aldoa; Plp1; Aldoc; Gls	362	106	14	0.04	0.13
0.000307172	0.00708416	GO:0046034	b	4	ATP metabolic process	66416; 11639; 11983; 11674; 11676; 11946; 11947; 13382; 14433; 18293; 18648; 28080	Ndufa7; Ogdh; Dld; Atp5a1; Gapdh; Ak4; Atp5o; Pgam1; Aldoa; Atp5b; Aldoc; Atpif1	237	99	12	0.05	0.12
6.24e-09	3.84e-07	GO:0043436	b	4	oxoacid metabolic process	67834; 264895; 11429; 234309; 235339; 71147; 170718; 236539; 110446; 270685; 11565; 11674; 11676; 11992; 110842; 12974; 13382; 13167; 14104; 14433; 14660; 14661; 78920; 15356; 17448; 214579; 18293; 18597; 18648; 18823; 20751; 56451; 58810; 20916	Dld; Auh; Oxsm; Acat1; Suclg1; Fasn; Aco2; Aldoc; Etfa; Pdha1; Cbr4; Sucla2; Dlat; Dlst; Idh3a; Ogdh; Idh3b; Hmgcl; Mthfd1l; Gapdh; Glud1; Mdh2; Phgdh; Aldoa; Plp1; Adssl1; Gls; Dbi; Acsf2; Pgam1; Akr1a1; Cs; Aldh5a1; Spr	959	316	34	0.04	0.11
0.000273192	0.00672053	GO:1901137	b	4	carbohydrate derivative biosynthetic process	11639; 235339; 110446; 11565; 11674; 11676; 11946; 11947; 13382; 14433; 17751; 18293; 18597; 18648; 28080	Ogdh; Pdha1; Dld; Mt3; Atp5a1; Gapdh; Ak4; Acat1; Dlat; Atp5o; Pgam1; Aldoa; Atp5b; Adssl1; Aldoc	633	143	15	0.02	0.1
0.000117989	0.00334907	GO:0007417	b	4	central nervous system development	67041; 232975; 73242; 11639; 236539; 110446; 12799; 12934; 13167; 243616; 14580; 14661; 14681; 17751; 214579; 18039; 18293; 18823; 20511; 57754; 30948; 64011	Dpysl2; Cnp; Nefl; Ak4; Acat1; Atp1a3; Slc6a11; Gfap; Atat1; Nrgn; Bin1; Mt3; Ogdh; Glud1; Phgdh; Aldh5a1; Plp1; Slc1a2; Dbi; Gnao1; Oxct1; Cend1	985	248	22	0.02	0.09

### Sheet: Table S7B
Supplementary Table S7B: Significantly enriched GO Biological Process associated to SIRT5-regulated succinyl proteins in mouse brains
Analysis performed with ConsensusPathDB (significance thresholds: q-value < 0.01 and term_level > 3)
												Sorted by GeneRatio
p-value	q-value	term_goid	term_category	term_level	pathway	members_input_overlap	members_input_overlap_geneids	size	effective_size	count	GeneRatio non-corrected	GeneRatio
0.00020571	0.00284321	GO:0042776	b	4	mitochondrial ATP synthesis coupled proton transport	66445; 66592; 12859; 28080	Atp5o; Cyc1; Stoml2; Cox5b	5	4	4	0.8	1
1.81e-05	0.000334116	GO:0006105	b	4	succinate metabolic process	66945; 67680; 214579; 56451; 20916; 20917	Sucla2; Suclg2; Suclg1; Sdha; Aldh5a1; Sdhb	8	7	6	0.75	0.86
0.0001565	0.00224317	GO:0006103	b	4	2-oxoglutarate metabolic process	66128; 67834; 170718; 269951; 13382; 78920; 18293	Idh3a; Ogdh; Idh3b; Dld; Idh2; Mrps36; Dlst	17	12	7	0.41	0.58
5.94e-10	2.09e-08	GO:0006637	b	4	acyl-CoA metabolic process	68738; 70456; 235339; 71147; 110446; 236900; 73724; 12974; 13382; 78920; 15356; 15360; 18293; 18597; 52538; 56451; 20916; 20917; 27402	Acaa2; Pdhx; Hmgcs2; Pdha1; Mpc2; Dld; Hmgcl; Dlst; Acss1; Oxsm; Suclg2; Acat1; Pdk3; Dlat; Ogdh; Cs; Mcee; Suclg1; Sucla2	90	34	19	0.21	0.56
7.53e-09	2.24e-07	GO:0019395	b	4	fatty acid oxidation	66841; 67460; 110446; 231086; 11364; 11370; 11992; 110842; 12896; 13177; 15107; 51798; 52538; 93747; 227095; 97212; 23986	Etfa; Hadh; Acadvl; Ech1; Hadhb; Auh; Cpt2; Hadha; Etfdh; Hibch; Acat1; Eci1; Acaa2; Decr1; Echs1; Acadm; Eci2	98	31	17	0.17	0.55
8.06e-13	3.9e-11	GO:0016999	b	4	antibiotic metabolic process	66945; 239017; 67834; 11429; 68738; 54683; 67680; 234309; 235339; 170718; 72535; 269951; 270685; 74551; 11669; 12974; 78920; 17448; 214579; 83702; 18293; 18597; 56451; 57320; 20916; 20917	Pck2; Dlst; Suclg2; Aldh1b1; Suclg1; Sdhb; Aco2; Pdha1; Cbr4; Prdx5; Dlat; Idh2; Ogdhl; Sdha; Idh3a; Ogdh; Idh3b; Park7; Mthfd1l; Aldh2; Mdh2; Acss1; Cs; Aldh5a1; Akr1c6; Sucla2	147	48	26	0.18	0.54
0.000304576	0.00392903	GO:0009081	b	4	branched-chain amino acid metabolic process	72039; 110446; 78038; 11992; 15356; 58875; 227095	Hmgcl; Auh; Hibch; Acat1; Hibadh; Mccc2; Mccc1	17	13	7	0.41	0.54
0.000213442	0.00284834	GO:0035384	b	4	thioester biosynthetic process	68738; 70456; 235339; 110446; 236900; 13382; 18597; 27402	Pdhx; Pdha1; Mpc2; Dld; Acss1; Acat1; Pdk3; Dlat	31	16	8	0.26	0.5
1.23e-15	1.19e-13	GO:0045333	b	4	cellular respiration	225887; 66416; 66445; 66694; 66841; 66945; 239017; 67834; 67914; 11429; 67680; 235339; 71701; 170718; 72900; 269951; 66972; 17993; 108037; 75406; 78330; 12857; 12859; 12974; 78830; 13382; 14297; 407785; 78920; 17448; 214579; 18293; 18597; 56451; 57320; 20916; 20917; 227731; 64384	Ndufa7; Dld; Idh2; Suclg2; Fxn; Sdha; Aco2; Sdhb; Pnpt1; Dlat; Coq9; Ndufs6; Ndufs7; Ndufs8; Ndufs4; Ogdhl; Slc25a12; Idh3a; Sirt3; Ogdh; Idh3b; Park7; Sucla2; Etfdh; Pdha1; Mdh2; Uqcrfs1; Ndufv3; Ndufv2; Dlst; Cox5b; Cyc1; Slc25a23; Cox4i1; Suclg1; Slc25a25; Cs; Aldh5a1; Shmt2	177	85	39	0.22	0.46
1e-13	6.48e-12	GO:0016054	b	4	organic acid catabolic process	66841; 67460; 434437; 72039; 268860; 110446; 74551; 78038; 108037; 231086; 11364; 11370; 11992; 110842; 12896; 13177; 14660; 14661; 78920; 15107; 15356; 212647; 214579; 51798; 19125; 52538; 58875; 58810; 26912; 93747; 257633; 227095; 97212; 23986	Pck2; Hadh; Acsf3; Auh; Acat1; Acadm; Etfa; Acadvl; Hadhb; Hadha; Ech1; Dlst; Hibadh; Gcat; Mccc2; Mccc1; Hmgcl; Etfdh; Glud1; Decr1; Gls; Aldh4a1; Acaa2; Cpt2; Amt; Prodh; Eci2; Eci1; Akr1a1; Abat; Aldh5a1; Echs1; Shmt2; Hibch	227	74	34	0.15	0.46
5.9e-07	1.43e-05	GO:0009063	b	4	cellular amino acid catabolic process	434437; 72039; 268860; 110446; 78038; 108037; 11992; 14660; 14661; 78920; 15356; 212647; 214579; 19125; 58875; 26912; 227095	Aldh4a1; Gcat; Hmgcl; Auh; Glud1; Amt; Prodh; Acat1; Mccc2; Abat; Dlst; Hibadh; Aldh5a1; Gls; Shmt2; Mccc1; Hibch	99	39	17	0.17	0.44
2.47e-13	1.37e-11	GO:0006631	b	4	fatty acid metabolic process	66841; 67452; 67460; 264895; 68738; 234309; 71147; 110446; 236900; 74551; 231086; 11364; 11370; 11992; 110842; 12896; 12908; 13177; 13382; 407785; 14979; 15107; 16592; 214579; 83702; 18823; 51798; 52538; 26922; 93747; 257633; 75778; 227095; 97212; 23986; 229211	Pck2; Crat; Acsf3; Dld; Auh; Oxsm; Hadh; Acat1; Mecr; Acadm; Etfa; Acadvl; Hadhb; Cbr4; Hadha; Pdk3; Ech1; Ndufs6; Them4; Acad9; Etfdh; Plp1; Decr1; Acaa2; Acsf2; Cpt2; Hibch; Eci2; Eci1; Fabp5; H2-Ke6; Aldh5a1; Akr1c6; Pnpla8; Echs1; Acss1	379	84	36	0.09	0.43
1.38e-09	4.46e-08	GO:0006839	b	4	mitochondrial transport	66445; 66592; 67184; 67713; 70456; 71701; 11983; 13358; 17713; 66972; 67003; 11739; 11740; 12859; 78830; 52538; 21856; 22117; 56384; 69597; 27376; 15510; 105675; 28080; 75778	Grpel1; Acaa2; Ppif; Tst; Atpif1; Pnpt1; Letm1; Uqcrc2; Slc25a12; Slc25a10; Them4; Mpc2; Hspd1; Timm44; Cox5b; Slc25a1; Cyc1; Stoml2; Slc25a5; Slc25a4; Slc25a23; Afg3l2; Atp5o; Ndufa13; Dnajc19	172	58	25	0.15	0.43
2.1e-07	5.43e-06	GO:0006119	b	4	oxidative phosphorylation	225887; 66416; 66445; 66592; 66694; 66945; 67914; 72900; 66972; 108037; 78330; 12857; 12859; 13382; 14297; 407785; 20463; 57320; 105675; 28080	Ndufv3; Ndufa7; Cox5b; Ndufv2; Park7; Slc25a23; Cyc1; Stoml2; Sdha; Cox4i1; Fxn; Coq9; Ndufs6; Ndufs8; Ppif; Uqcrfs1; Cox7a2l; Shmt2; Atp5o; Dld	92	49	20	0.22	0.41
1.06e-10	4.56e-09	GO:0046034	b	4	ATP metabolic process	98660; 225887; 66416; 66445; 66592; 66694; 66945; 67126; 67914; 11639; 71679; 11983; 72900; 66972; 108037; 78330; 11946; 11947; 11949; 11957; 12857; 12859; 78830; 13382; 13806; 14297; 407785; 18293; 20463; 56248; 14923; 57320; 105675; 28080; 227731	Atp5c1; Ndufa7; Dld; Ak3; Atp5a1; Ak4; Eno1; Fxn; Guk1; Atp1a2; Sdha; Ppif; Atpif1; Cox7a2l; Atp5j; Coq9; Ndufs6; Ndufs8; Slc25a12; Ogdh; Park7; Uqcrfs1; Ndufv3; Ndufv2; Cox5b; Cyc1; Stoml2; Slc25a23; Cox4i1; Atp5h; Atp5o; Slc25a25; Atp5b; Shmt2; Atp5e	237	95	35	0.15	0.37
5.62e-25	2.18e-22	GO:0043436	b	4	oxoacid metabolic process	229487; 66128; 230577; 66841; 66945; 239017; 67417; 67452; 67460; 67834; 264895; 11429; 68738; 68915; 102436; 70120; 67680; 70456; 234309; 70560; 434437; 235339; 72039; 268860; 71147; 170718; 110446; 236900; 269951; 270685; 74080; 74551; 78038; 108037; 231086; 109093; 109264; 11364; 11370; 11992; 110842; 353172; 12896; 12908; 12974; 13177; 78830; 13382; 13806; 407785; 14651; 14660; 14661; 78920; …	Dlst; Wars2; Acaa2; Gatb; Pars2; Ech1; Dars2; Gcat; Ogdhl; Ogdh; Them4; Hmgcl; Mdh2; Cpt2; Eci2; Eci1; Nmnat3; Shmt2; Pck2; Dld; Idh2; Eno1; Aco2; H2-Ke6; Pdk3; Slc25a12; Idh3a; Idh3b; Glud1; Plp1; Acsf2; Acsf3; Hibch; Yars2; Akr1a1; Me3; Aldh5a1; Pdhx; Iars2; Auh; Mrps36; Echs1; Sdha; Sdhb; Acadm; Etfa; Cbr4; Sucla2; Hibadh; Lars2; Amt; Mccc1; Hagh; Acad9; Mecr; Aldh4a1; Ears2; Vars2; Acss1; Mcc…	959	252	87	0.09	0.35
9.25e-16	1.19e-13	GO:0072521	b	4	purine-containing compound metabolic process	98660; 225887; 66416; 66445; 66592; 66694; 66945; 67126; 67914; 68738; 11639; 70456; 235339; 71679; 11983; 71147; 110446; 72900; 236900; 73724; 270685; 66972; 107227; 78038; 108037; 78330; 11946; 11947; 11949; 11957; 56738; 12857; 12859; 12974; 78830; 13382; 13806; 14297; 407785; 78920; 15356; 15360; 18293; 18597; 52538; 20463; 56248; 56451; 14923; 57320; 20916; 20917; 27402; 105675; 28080; 227731	Atp5c1; Ndufa7; Guk1; Ogdh; Dld; Ak3; Dlst; Atp5a1; Oxsm; Ak4; Suclg2; Acat1; Fxn; Acaa2; Atp1a2; Sdha; Ppif; Atpif1; Mcee; Cox7a2l; Pdha1; Atp5j; Sucla2; Cox4i1; Pdhx; Mocs1; Dlat; Coq9; Macrod1; Ndufs8; Suclg1; Mccc2; Hmgcs2; Mpc2; Ndufs6; Hmgcl; Park7; Mthfd1l; Uqcrfs1; Ndufv3; Ndufv2; Cox5b; Eno1; Acss1; Cyc1; Stoml2; Slc25a12; Slc25a23; Pdk3; Atp5h; Atp5o; Slc25a25; Cs; Atp5b; Shmt2; Atp5e	511	160	56	0.11	0.35
6.22e-06	0.000141576	GO:0044242	b	4	cellular lipid catabolic process	66841; 67452; 67460; 110446; 74551; 231086; 11364; 11370; 11992; 110842; 12896; 13177; 15107; 51798; 52538; 93747; 227095; 97212; 23986	Pck2; Etfa; Acadvl; Hadh; Hadhb; Auh; Cpt2; Hadha; Etfdh; Hibch; Acat1; Eci1; Acaa2; Ech1; Decr1; Pnpla8; Echs1; Acadm; Eci2	202	54	19	0.09	0.35
8.34e-15	6.46e-13	GO:0019693	b	4	ribose phosphate metabolic process	98660; 225887; 66416; 66445; 66592; 66694; 66945; 67126; 67914; 68738; 11639; 70456; 235339; 71679; 11983; 71147; 110446; 72900; 236900; 73724; 66972; 78038; 108037; 78330; 11946; 11947; 11949; 11957; 56738; 12857; 12859; 12974; 78830; 13382; 13806; 14297; 407785; 78920; 15356; 15360; 18293; 18597; 52538; 20463; 56248; 56451; 14923; 57320; 20916; 20917; 27402; 105675; 28080; 227731	Atp5c1; Ndufa7; Guk1; Ogdh; Dld; Ak3; Dlst; Atp5a1; Oxsm; Ak4; Suclg2; Acat1; Fxn; Acaa2; Atp1a2; Sdha; Ppif; Atpif1; Mcee; Cox7a2l; Pdha1; Atp5j; Sucla2; Cox4i1; Pdhx; Mocs1; Dlat; Coq9; Ndufs6; Ndufs8; Suclg1; Mccc2; Hmgcs2; Mpc2; Hmgcl; Park7; Uqcrfs1; Ndufv3; Ndufv2; Cox5b; Eno1; Acss1; Cyc1; Stoml2; Slc25a12; Slc25a23; Pdk3; Atp5h; Atp5o; Slc25a25; Cs; Atp5b; Shmt2; Atp5e	467	157	54	0.12	0.34
2.63e-10	1.02e-08	GO:0006732	b	4	coenzyme metabolic process	66108; 67834; 67914; 68738; 54683; 70456; 235339; 71147; 170718; 72562; 110446; 236900; 269951; 73724; 270685; 74080; 74551; 78038; 108037; 56738; 12974; 78830; 13382; 13806; 78920; 15356; 15360; 246703; 17448; 18115; 18293; 18597; 52538; 56451; 58810; 20916; 20917; 27402	Pck2; Pdhx; Ogdh; Dld; Idh2; Oxsm; Ndufa9; Suclg2; Acat1; Suclg1; Acaa2; Pdha1; Pcbd2; Prdx5; Mocs1; Dlat; Coq9; Dlst; Slc25a12; Idh3a; Hmgcs2; Idh3b; Mpc2; Hmgcl; Mthfd1l; Mdh2; Mcee; Sucla2; Eno1; Acss1; Mccc2; Pdk3; Akr1a1; Cs; Nmnat3; Nnt; Naxe; Shmt2	341	112	38	0.11	0.34
3.31e-05	0.000581588	GO:0022904	b	4	respiratory electron transport chain	225887; 66416; 66445; 66694; 66841; 66945; 67914; 67680; 72900; 78330; 12857; 12859; 78830; 13382; 407785; 214579; 57320	Ndufv3; Ndufa7; Cox5b; Ndufv2; Park7; Dld; Cyc1; Etfdh; Sdha; Cox4i1; Coq9; Ndufs6; Ndufs8; Aldh5a1; Uqcrfs1; Sdhb; Slc25a12	85	50	17	0.2	0.34
0.000778551	0.00913028	GO:0043038	b	4	amino acid activation	229487; 230577; 67417; 68915; 102436; 70120; 70560; 109093; 353172; 381314; 226539	Iars2; Ears2; Pars2; Wars2; Vars2; Yars2; Dars2; Rars2; Lars2; Gars; Gatb	45	32	11	0.24	0.34
4.44e-16	8.59e-14	GO:0006753	b	4	nucleoside phosphate metabolic process	98660; 225887; 66416; 66445; 66592; 66694; 66945; 67126; 67834; 67914; 68738; 54683; 11639; 70456; 235339; 71679; 11983; 71147; 170718; 110446; 72900; 236900; 269951; 73724; 74080; 66972; 74551; 78038; 108037; 78330; 11946; 11947; 11949; 11957; 353172; 56738; 12857; 12859; 12974; 78830; 13382; 13806; 14297; 407785; 78920; 15356; 15360; 246703; 17448; 18115; 18293; 18597; 52538; 20463; 56248; 5645…	Pck2; Ndufa7; Guk1; Ogdh; Dld; Ak3; Idh2; Atp5a1; Oxsm; Ak4; Suclg2; Acat1; Fxn; Acaa2; Atp1a2; Sdha; Ppif; Atpif1; Mcee; Cox7a2l; Pdha1; Atp5j; Slc25a12; Prdx5; Cox4i1; Pdhx; Mocs1; Dlat; Coq9; Ndufs6; Dlst; Ndufs8; Suclg1; Mccc2; Atp5c1; Idh3a; Hmgcs2; Idh3b; Mpc2; Hmgcl; Park7; Sucla2; Mdh2; Atp5b; Uqcrfs1; Ndufv3; Ndufv2; Cox5b; Eno1; Acss1; Cyc1; Stoml2; Gars; Slc25a23; Pdk3; Atp5h; Atp5o; S…	599	198	64	0.11	0.32
1.59e-05	0.000308593	GO:0016042	b	4	lipid catabolic process	66841; 67452; 67460; 67732; 68917; 110446; 74551; 231086; 11364; 11370; 11992; 110842; 12896; 13177; 15107; 51798; 52538; 93747; 227095; 97212; 23986	Pck2; Etfa; Acadvl; Eci2; Iah1; Hadhb; Auh; Cpt2; Hadha; Etfdh; Hibch; Hadh; Acat1; Eci1; Acaa2; Ech1; Decr1; Pnpla8; Echs1; Acadm; Hint2	311	67	21	0.07	0.31
5.9e-05	0.000992436	GO:1901605	b	4	alpha-amino acid metabolic process	434437; 72039; 110446; 74080; 78038; 108037; 11992; 78830; 14660; 14661; 78920; 15356; 212647; 214579; 19125; 57320; 58875; 26912; 227095	Slc25a12; Aldh4a1; Amt; Hmgcl; Auh; Park7; Glud1; Mccc2; Prodh; Acat1; Gcat; Aldh5a1; Dlst; Hibadh; Nmnat3; Gls; Shmt2; Mccc1; Hibch	204	62	19	0.09	0.31
9.95e-05	0.00154063	GO:0030258	b	4	lipid modification	66841; 67460; 110446; 231086; 11364; 11370; 11992; 110842; 12896; 13177; 15107; 51798; 52538; 23827; 93747; 227095; 97212; 23986	Etfa; Hadh; Acadvl; Bpnt1; Ech1; Hadhb; Auh; Cpt2; Hadha; Etfdh; Hibch; Acat1; Eci1; Acaa2; Decr1; Echs1; Acadm; Eci2	230	59	18	0.08	0.31
9.95e-05	0.00154063	GO:0072524	b	4	pyridine-containing compound metabolic process	67834; 54683; 70456; 235339; 170718; 269951; 74080; 74551; 78830; 13382; 13806; 78920; 246703; 17448; 18115; 18293; 18597; 27402	Idh3a; Pck2; Ogdh; Idh3b; Mpc2; Pdha1; Dld; Idh2; Prdx5; Pdhx; Eno1; Dlat; Mdh2; Dlst; Nmnat3; Nnt; Naxe; Slc25a12	163	59	18	0.11	0.31
8.91e-06	0.00019152	GO:0051188	b	4	cofactor biosynthetic process	66108; 77697; 67914; 68738; 70456; 235339; 11983; 72562; 110446; 236900; 269951; 270685; 74080; 109136; 56738; 13382; 13806; 14297; 14651; 18293; 18597; 216792; 58810; 27402	Pdhx; Dld; Idh2; Ndufa9; Acat1; Fxn; Mmaa; Atpif1; Pdha1; Pcbd2; Mmab; Mocs1; Dlat; Coq9; Ogdh; Mpc2; Hagh; Mthfd1l; Eno1; Acss1; Pdk3; Akr1a1; Nmnat3; Iba57	253	80	24	0.09	0.3
9.61e-08	2.66e-06	GO:0007005	b	4	mitochondrion organization	66108; 225887; 66592; 67184; 67713; 76826; 104130; 71701; 11983; 17713; 74142; 67003; 17991; 17993; 75406; 11739; 11740; 12034; 14297; 407785; 15108; 15356; 68493; 83945; 18673; 52538; 20463; 21856; 56046; 56384; 69597; 57320; 15510; 105675; 75778; 229211	Grpel1; Ndufa2; Ndufa9; Acaa2; Fxn; Ndufb11; Ppif; Atpif1; Uqcc1; Cox7a2l; Hsd17b10; Lonp1; Ndufaf4; Phb; Pnpt1; Letm1; Hmgcl; Ndufs4; Ndufs6; Ndufs7; Ndufs8; Uqcrc2; Dnajc19; Them4; Phb2; Acad9; Park7; Nubpl; Hspd1; Timm44; Dnaja3; Stoml2; Slc25a5; Slc25a4; Afg3l2; Ndufa13	468	124	36	0.08	0.29
1.15e-05	0.000233573	GO:0090407	b	4	organophosphate biosynthetic process	66445; 66461; 66592; 67126; 68738; 11639; 70456; 235339; 71679; 110446; 236900; 269951; 74080; 11946; 11947; 11949; 11957; 353172; 56738; 12859; 78830; 13382; 13806; 15360; 16592; 18293; 18597; 56248; 56451; 14923; 27402; 28080	Atp5c1; Pdhx; Dld; Ak3; Idh2; Ptpmt1; Ogdh; Ak4; Acat1; Suclg1; Guk1; Pdha1; Mocs1; Dlat; Atp5a1; Slc25a12; Hmgcs2; Mpc2; Nmnat3; Cox5b; Eno1; Acss1; Cyc1; Stoml2; Atp5j; Pdk3; Atp5h; Atp5o; Atp5b; Fabp5; Gars; Atp5e	514	125	32	0.06	0.26
0.000676084	0.0081764	GO:0016053	b	4	organic acid biosynthetic process	67452; 68738; 234309; 268860; 71147; 270685; 108037; 11370; 78830; 13806; 14660; 14661; 14979; 16592; 18293; 18823; 57320; 58810; 26922; 257633	Ogdh; Acadvl; Akr1a1; Cbr4; Acss1; Mthfd1l; Oxsm; Glud1; Slc25a12; Park7; Eno1; Fabp5; Mecr; Acsf3; Abat; H2-Ke6; Plp1; Pnpla8; Shmt2; Gls	362	79	20	0.06	0.25
0.000541949	0.00676562	GO:1901137	b	4	carbohydrate derivative biosynthetic process	66445; 66592; 67126; 68738; 11639; 70456; 235339; 71679; 110446; 236900; 11946; 11947; 11949; 11957; 12859; 78830; 13382; 13806; 18293; 18597; 56248; 14923; 27402; 28080	Atp5c1; Pdhx; Dld; Ak3; Atp5a1; Ak4; Acat1; Guk1; Pdha1; Dlat; Slc25a12; Ogdh; Mpc2; Cox5b; Eno1; Acss1; Cyc1; Stoml2; Atp5j; Pdk3; Atp5h; Atp5o; Atp5b; Atp5e	633	101	24	0.04	0.24
0.000118285	0.00176062	GO:1901566	b	4	organonitrogen compound biosynthetic process	229487; 66416; 66445; 66592; 230577; 77697; 67126; 67417; 67871; 68738; 68915; 102436; 11639; 70120; 70456; 70560; 235339; 71679; 11983; 268860; 72416; 72562; 110446; 236900; 269951; 270685; 74080; 108037; 109093; 109136; 11364; 11946; 11947; 11949; 11957; 12261; 353172; 56738; 12859; 78830; 13382; 13806; 14297; 14651; 14660; 14661; 381314; 16592; 18293; 18597; 216792; 56046; 56248; 56282; 14923;…	Atp5c1; Ndufa7; Iars2; Dld; Ak3; Idh2; Atp5a1; Wars2; Eno1; Ak4; Vars2; Fxn; Guk1; Mmaa; Mmab; Uqcc1; Acadm; Gatb; Mrpl12; Atpif1; Lrpprc; Pars2; Pcbd2; Pdk3; Pdhx; Tsfm; Mocs1; Dlat; Rars2; Taco1; Dars2; Lars2; Slc25a12; Ogdh; Mpc2; Mrrf; Hagh; Park7; Mthfd1l; C1qbp; Pdha1; Glud1; Atp5b; Gls; Cox5b; Ears2; Acat1; Acss1; Cyc1; Stoml2; Gars; Atp5j; Yars2; Atp5h; Atp5o; Abat; Nmnat3; Iba57; Fabp5; …	1633	331	61	0.04	0.18

### Sheet: Table S7C
Supplementary Table S7C: Significantly enriched KEGG pathways associated to SIRT5-regulated malonyl proteins in mouse brains
Analysis performed with ClueGO in Cytoscape (Bonferroni-adjusted p-value threshold < 0.01)
ID	Term	Ontology Source	Term PValue	Term PValue Corrected with Bonferroni step down	Group PValue	Group PValue Corrected with Bonferroni step down	GOLevels	GOGroups	% Associated Genes	Nr. Genes	Associated Genes Found
KEGG:04217	Necroptosis	KEGG_13.05.2021	0.000992715	0.00794172	0.000992715	0.00198543	[-1]	Group0	4.02299	7	[Camk2b, Glud1, H2ax, Hmgb1, Pygb, Slc25a4, Slc25a5]
KEGG:04721	Synaptic vesicle cycle	KEGG_13.05.2021	4.1736e-07	8.34719e-06	4.1736e-07	3.33888e-06	[-1]	Group1	10.3896	8	[Ap2b1, Atp6v1c1, Atp6v1e1, Cplx2, Dnm1, Slc1a2, Slc6a11, Vamp2]
KEGG:04727	GABAergic synapse	KEGG_13.05.2021	0.00125541	0.00878785	0.00125541	0.00125541	[-1]	Group2	5.61798	5	[Gls, Gnao1, Gng5, Gphn, Slc6a11]
KEGG:00061	Fatty acid biosynthesis	KEGG_13.05.2021	0.00063232	0.0063232	0.00063232	0.00189696	[-1]	Group3	15.7895	3	[Cbr4, Fasn, Oxsm]
KEGG:00640	Propanoate metabolism	KEGG_13.05.2021	0.000239303	0.00287163	0.000239303	0.000957211	[-1]	Group4	11.7647	4	[Acat1, Dld, Sucla2, Suclg1]
KEGG:00250	Alanine, aspartate and glutamate metabolism	KEGG_13.05.2021	0.000410031	0.00451034	0.000172607	0.000863036	[-1]	Group5	10.2564	4	[Adssl1, Aldh5a1, Gls, Glud1]
KEGG:04964	Proximal tubule bicarbonate reclamation	KEGG_13.05.2021	0.000985365	0.00886829	0.000172607	0.000863036	[-1]	Group5	13.6364	3	[Atp1a3, Gls, Glud1]
KEGG:00072	Synthesis and degradation of ketone bodies	KEGG_13.05.2021	0.000150311	0.00195405	2.4552e-06	1.71864e-05	[-1]	Group6	25	3	[Acat1, Hmgcl, Oxct1]
KEGG:00280	Valine, leucine and isoleucine degradation	KEGG_13.05.2021	1.17671e-05	0.000200041	2.4552e-06	1.71864e-05	[-1]	Group6	10.5263	6	[Acat1, Auh, Dld, Hmgcl, Hsd17b10, Oxct1]
KEGG:00650	Butanoate metabolism	KEGG_13.05.2021	0.000110122	0.00154171	2.4552e-06	1.71864e-05	[-1]	Group6	14.2857	4	[Acat1, Aldh5a1, Hmgcl, Oxct1]
KEGG:00190	Oxidative phosphorylation	KEGG_13.05.2021	2.57913e-05	0.000412661	8.13453e-06	4.88072e-05	[-1]	Group7	6.01504	8	[Atp5a1, Atp5b, Atp5o, Atp5pb, Atp6v1c1, Atp6v1e1, Ndufa7, Uqcrc2]
KEGG:05012	Parkinson disease	KEGG_13.05.2021	7.46968e-05	0.00112045	8.13453e-06	4.88072e-05	[-1]	Group7	4.04858	10	[Atp5a1, Atp5b, Atp5o, Atp5pb, Camk2b, Mapt, Ndufa7, Slc25a4, Slc25a5, Uqcrc2]
KEGG:05415	Diabetic cardiomyopathy	KEGG_13.05.2021	2.88326e-06	5.47819e-05	8.13453e-06	4.88072e-05	[-1]	Group7	5.21327	11	[Atp5a1, Atp5b, Atp5o, Atp5pb, Camk2b, Gapdh, Ndufa7, Pdha1, Slc25a4, Slc25a5, Uqcrc2]
KEGG:00010	Glycolysis / Gluconeogenesis	KEGG_13.05.2021	1.39195e-07	2.92309e-06	1.31999e-18	1.18799e-17	[-1]	Group8	11.9403	8	[Akr1a1, Aldoa, Aldoc, Dlat, Dld, Gapdh, Pdha1, Pgam1]
KEGG:00020	Citrate cycle (TCA cycle)	KEGG_13.05.2021	3.22588e-19	7.41952e-18	1.31999e-18	1.18799e-17	[-1]	Group8	40.625	13	[Aco2, Cs, Dlat, Dld, Dlst, Fh1, Idh3a, Idh3b, Mdh2, Ogdh, Pdha1, Sucla2, Suclg1]
KEGG:00620	Pyruvate metabolism	KEGG_13.05.2021	1.1562e-07	2.54364e-06	1.31999e-18	1.18799e-17	[-1]	Group8	15.9091	7	[Acat1, Akr1a1, Dlat, Dld, Fh1, Mdh2, Pdha1]
KEGG:00630	Glyoxylate and dicarboxylate metabolism	KEGG_13.05.2021	9.12556e-06	0.00016426	1.31999e-18	1.18799e-17	[-1]	Group8	15.625	5	[Acat1, Aco2, Cs, Dld, Mdh2]

### Sheet: Table S7D
Supplementary Table S7D: Significantly enriched KEGG pathways associated to SIRT5-regulated succinyl proteins in mouse brains
Analysis performed with ClueGO in Cytoscape (Bonferroni-adjusted p-value threshold < 0.01)
ID	Term	Ontology Source	Term PValue	Term PValue Corrected with Bonferroni step down	Group PValue	Group PValue Corrected with Bonferroni step down	GOLevels	GOGroups	% Associated Genes	Nr. Genes	Associated Genes Found
KEGG:04260	Cardiac muscle contraction	KEGG_13.05.2021	0.000685445	0.00822534	0.000685445	0.00137089	[-1]	Group01	8.04598	7	[Atp1a2, Cox4i1, Cox5b, Cox7a2l, Cyc1, Uqcrc2, Uqcrfs1]
KEGG:00920	Sulfur metabolism	KEGG_13.05.2021	0.000727321	0.00800053	0.000727321	0.000727321	[-1]	Group02	27.2727	3	[Bpnt1, Sqor, Tst]
KEGG:00260	Glycine, serine and threonine metabolism	KEGG_13.05.2021	0.000551013	0.00716317	3.12508e-11	2.50006e-10	[-1]	Group07	12.5	5	[Amt, Dld, Gcat, Grhpr, Shmt2]
KEGG:00250	Alanine, aspartate and glutamate metabolism	KEGG_13.05.2021	0.000488789	0.00684305	5.88247e-07	2.94123e-06	[-1]	Group09	12.8205	5	[Abat, Aldh4a1, Aldh5a1, Gls, Glud1]
KEGG:04146	Peroxisome	KEGG_13.05.2021	0.000103049	0.00154573	0.000103049	0.000309146	[-1]	Group05	9.30233	8	[Crat, Dhrs4, Ech1, Eci2, Gstk1, Hmgcl, Idh2, Prdx5]
KEGG:04964	Proximal tubule bicarbonate reclamation	KEGG_13.05.2021	2.82417e-05	0.000451868	5.88247e-07	2.94123e-06	[-1]	Group09	22.7273	5	[Atp1a2, Gls, Glud1, Pck2, Slc25a10]
KEGG:00471	D-Glutamine and D-glutamate metabolism	KEGG_13.05.2021	1.92568e-05	0.000327366	5.88247e-07	2.94123e-06	[-1]	Group09	75	3	[Dglucy, Gls, Glud1]
KEGG:00061	Fatty acid biosynthesis	KEGG_13.05.2021	1.29972e-05	0.00023395	1.29972e-05	5.19888e-05	[-1]	Group04	26.3158	5	[Acsf3, Cbr4, H2-Ke6, Mecr, Oxsm]
KEGG:00410	beta-Alanine metabolism	KEGG_13.05.2021	1.15875e-05	0.00023175	2.74274e-14	2.74274e-13	[-1]	Group10	19.3548	6	[Abat, Aldh1b1, Aldh2, Echs1, Hadha, Hibch]
KEGG:00310	Lysine degradation	KEGG_13.05.2021	1.17983e-05	0.000224168	2.74274e-14	2.74274e-13	[-1]	Group10	12.5	8	[Acat1, Aldh1b1, Aldh2, Dld, Dlst, Echs1, Hadh, Hadha]
KEGG:00380	Tryptophan metabolism	KEGG_13.05.2021	2.38495e-06	5.0084e-05	2.74274e-14	2.74274e-13	[-1]	Group10	15.3846	8	[Acat1, Aldh1b1, Aldh2, Dld, Dlst, Echs1, Hadh, Hadha]
KEGG:00010	Glycolysis / Gluconeogenesis	KEGG_13.05.2021	1.78204e-06	3.92049e-05	8.10662e-13	7.29596e-12	[-1]	Group06	13.4328	9	[Acss1, Akr1a1, Aldh1b1, Aldh2, Dlat, Dld, Eno1, Pck2, Pdha1]
KEGG:04723	Retrograde endocannabinoid signaling	KEGG_13.05.2021	1.31136e-06	3.01614e-05	5.41831e-09	3.79282e-08	[-1]	Group11	8.78378	13	[Gnb1, Ndufa13, Ndufa2, Ndufa7, Ndufa9, Ndufb11, Ndufs3, Ndufs4, Ndufs6, Ndufs7, Ndufs8, Ndufv2, Ndufv3]
KEGG:00072	Synthesis and degradation of ketone bodies	KEGG_13.05.2021	9.75144e-07	2.34034e-05	2.74274e-14	2.74274e-13	[-1]	Group10	41.6667	5	[Acat1, Bdh1, Hmgcl, Hmgcs2, Oxct1]
KEGG:00062	Fatty acid elongation	KEGG_13.05.2021	4.18419e-07	1.04605e-05	2.74274e-14	2.74274e-13	[-1]	Group10	24.1379	7	[Acaa2, Echs1, Hadh, Hadha, Hadhb, Mecr, Them4]
KEGG:00970	Aminoacyl-tRNA biosynthesis	KEGG_13.05.2021	1.194e-08	3.1044e-07	1.194e-08	7.164e-08	[-1]	Group03	16.6667	11	[Dars2, Ears2, Gars, Gatb, Iars2, Lars2, Pars2, Rars2, Vars2, Wars2, Yars2]
KEGG:00650	Butanoate metabolism	KEGG_13.05.2021	1.57128e-11	4.24246e-10	2.74274e-14	2.74274e-13	[-1]	Group10	35.7143	10	[Abat, Acat1, Aldh5a1, Bdh1, Echs1, Hadh, Hadha, Hmgcl, Hmgcs2, Oxct1]
KEGG:00071	Fatty acid degradation	KEGG_13.05.2021	2.22683e-12	6.23512e-11	2.74274e-14	2.74274e-13	[-1]	Group10	25	13	[Acaa2, Acadm, Acadvl, Acat1, Aldh1b1, Aldh2, Cpt2, Echs1, Eci1, Eci2, Hadh, Hadha, Hadhb]
KEGG:04932	Non-alcoholic fatty liver disease	KEGG_13.05.2021	7.79949e-13	2.26185e-11	5.41831e-09	3.79282e-08	[-1]	Group11	13.245	20	[Cox4i1, Cox5b, Cox7a2l, Cyc1, Ndufa13, Ndufa2, Ndufa7, Ndufa9, Ndufb11, Ndufs3, Ndufs4, Ndufs6, Ndufs7, Ndufs8, Ndufv2, Ndufv3, Sdha, Sdhb, Uqcrc2, Uqcrfs1]
KEGG:05014	Amyotrophic lateral sclerosis	KEGG_13.05.2021	5.14585e-13	1.54376e-11	5.41831e-09	3.79282e-08	[-1]	Group11	8.13008	30	[Atp5a1, Atp5b, Atp5c1, Atp5e, Atp5h, Atp5j, Atp5o, Atp5pb, Cox4i1, Cox5b, Cox7a2l, Cyc1, Ndufa13, Ndufa2, Ndufa7, Ndufa9, Ndufb11, Ndufs3, Ndufs4, Ndufs6, Ndufs7, Ndufs8, Ndufv2, Ndufv3, Nefl, Nefm, Sdha, Sdhb, Uqcrc2, Uqcrfs1]
KEGG:05022	Pathways of neurodegeneration	KEGG_13.05.2021	6.5753e-14	2.1041e-12	5.41831e-09	3.79282e-08	[-1]	Group11	7.41525	35	[Atp5a1, Atp5b, Atp5c1, Atp5e, Atp5h, Atp5j, Atp5o, Atp5pb, Cox4i1, Cox5b, Cox7a2l, Cyc1, Hsd17b10, Ndufa13, Ndufa2, Ndufa7, Ndufa9, Ndufb11, Ndufs3, Ndufs4, Ndufs6, Ndufs7, Ndufs8, Ndufv2, Ndufv3, Nefl, Nefm, Park7, Ppif, Sdha, Sdhb, Slc25a4, Slc25a5, Uqcrc2, Uqcrfs1]
KEGG:00630	Glyoxylate and dicarboxylate metabolism	KEGG_13.05.2021	6.64034e-14	2.0585e-12	3.12508e-11	2.50006e-10	[-1]	Group07	37.5	12	[Acat1, Aco2, Acss1, Amt, Cs, Dld, Grhpr, Mcee, Mdh2, Mmut, Pcca, Shmt2]
KEGG:05010	Alzheimer disease	KEGG_13.05.2021	1.22024e-14	4.0268e-13	5.41831e-09	3.79282e-08	[-1]	Group11	8.67209	32	[Atp5a1, Atp5b, Atp5c1, Atp5e, Atp5h, Atp5j, Atp5o, Atp5pb, Cox4i1, Cox5b, Cox7a2l, Cyc1, Hsd17b10, Ndufa13, Ndufa2, Ndufa7, Ndufa9, Ndufb11, Ndufs3, Ndufs4, Ndufs6, Ndufs7, Ndufs8, Ndufv2, Ndufv3, Ppif, Sdha, Sdhb, Slc25a4, Slc25a5, Uqcrc2, Uqcrfs1]
KEGG:05016	Huntington disease	KEGG_13.05.2021	3.01645e-16	1.02559e-14	5.41831e-09	3.79282e-08	[-1]	Group11	10.2649	31	[Atp5a1, Atp5b, Atp5c1, Atp5e, Atp5h, Atp5j, Atp5o, Atp5pb, Cox4i1, Cox5b, Cox7a2l, Cyc1, Ndufa13, Ndufa2, Ndufa7, Ndufa9, Ndufb11, Ndufs3, Ndufs4, Ndufs6, Ndufs7, Ndufs8, Ndufv2, Ndufv3, Ppif, Sdha, Sdhb, Slc25a4, Slc25a5, Uqcrc2, Uqcrfs1]
KEGG:00620	Pyruvate metabolism	KEGG_13.05.2021	2.2682e-16	7.93871e-15	8.10662e-13	7.29596e-12	[-1]	Group06	34.0909	15	[Acat1, Acss1, Akr1a1, Aldh1b1, Aldh2, Dlat, Dld, Fh1, Grhpr, Hagh, Mdh2, Me3, Pck2, Pcx, Pdha1]
KEGG:00640	Propanoate metabolism	KEGG_13.05.2021	1.00804e-16	3.62895e-15	3.41405e-33	4.09686e-32	[-1]	Group08	41.1765	14	[Abat, Acat1, Acss1, Dbt, Dld, Echs1, Hadha, Hibch, Mcee, Mmut, Pcca, Sucla2, Suclg1, Suclg2]
KEGG:05020	Prion disease	KEGG_13.05.2021	9.57589e-18	3.54308e-16	5.41831e-09	3.79282e-08	[-1]	Group11	11.5672	31	[Atp5a1, Atp5b, Atp5c1, Atp5e, Atp5h, Atp5j, Atp5o, Atp5pb, Cox4i1, Cox5b, Cox7a2l, Cyc1, Ndufa13, Ndufa2, Ndufa7, Ndufa9, Ndufb11, Ndufs3, Ndufs4, Ndufs6, Ndufs7, Ndufs8, Ndufv2, Ndufv3, Ppif, Sdha, Sdhb, Slc25a4, Slc25a5, Uqcrc2, Uqcrfs1]
KEGG:04714	Thermogenesis	KEGG_13.05.2021	1.26896e-18	4.82204e-17	5.41831e-09	3.79282e-08	[-1]	Group11	12.987	30	[Atp5a1, Atp5b, Atp5c1, Atp5e, Atp5h, Atp5j, Atp5o, Atp5pb, Cox4i1, Cox5b, Cox7a2l, Cpt2, Cyc1, Ndufa13, Ndufa2, Ndufa7, Ndufa9, Ndufaf4, Ndufb11, Ndufs3, Ndufs4, Ndufs6, Ndufs7, Ndufs8, Ndufv2, Ndufv3, Sdha, Sdhb, Uqcrc2, Uqcrfs1]
KEGG:05012	Parkinson disease	KEGG_13.05.2021	7.507e-21	2.92773e-19	5.41831e-09	3.79282e-08	[-1]	Group11	13.3603	33	[Atp5a1, Atp5b, Atp5c1, Atp5e, Atp5h, Atp5j, Atp5o, Atp5pb, Cox4i1, Cox5b, Cox7a2l, Cyc1, Ndufa13, Ndufa2, Ndufa7, Ndufa9, Ndufb11, Ndufs3, Ndufs4, Ndufs6, Ndufs7, Ndufs8, Ndufv2, Ndufv3, Park7, Ppif, Sdha, Sdhb, Slc25a4, Slc25a5, Txn2, Uqcrc2, Uqcrfs1]
KEGG:00190	Oxidative phosphorylation	KEGG_13.05.2021	2.50793e-23	1.00317e-21	5.41831e-09	3.79282e-08	[-1]	Group11	21.0526	28	[Atp5a1, Atp5b, Atp5c1, Atp5e, Atp5h, Atp5j, Atp5o, Atp5pb, Cox4i1, Cox5b, Cox7a2l, Cyc1, Ndufa13, Ndufa2, Ndufa7, Ndufa9, Ndufb11, Ndufs3, Ndufs4, Ndufs6, Ndufs7, Ndufs8, Ndufv2, Ndufv3, Sdha, Sdhb, Uqcrc2, Uqcrfs1]
KEGG:05415	Diabetic cardiomyopathy	KEGG_13.05.2021	2.24963e-25	9.22347e-24	5.41831e-09	3.79282e-08	[-1]	Group11	16.5877	35	[Atp5a1, Atp5b, Atp5c1, Atp5e, Atp5h, Atp5j, Atp5o, Atp5pb, Cox4i1, Cox5b, Cox7a2l, Cpt2, Cyc1, Mpc2, Ndufa13, Ndufa2, Ndufa7, Ndufa9, Ndufb11, Ndufs3, Ndufs4, Ndufs6, Ndufs7, Ndufs8, Ndufv2, Ndufv3, Pdha1, Pdk3, Ppif, Sdha, Sdhb, Slc25a4, Slc25a5, Uqcrc2, Uqcrfs1]
KEGG:00020	Citrate cycle (TCA cycle)	KEGG_13.05.2021	2.31322e-28	9.71552e-27	2.31322e-28	2.54454e-27	[-1]	Group00	62.5	20	[Aco2, Cs, Dlat, Dld, Dlst, Fh1, Idh2, Idh3a, Idh3b, Mdh2, Ogdh, Ogdhl, Pck2, Pcx, Pdha1, Sdha, Sdhb, Sucla2, Suclg1, Suclg2]
KEGG:00280	Valine, leucine and isoleucine degradation	KEGG_13.05.2021	5.19498e-30	2.23384e-28	3.41405e-33	4.09686e-32	[-1]	Group08	43.8596	25	[Abat, Acaa2, Acadm, Acat1, Acsf3, Aldh1b1, Aldh2, Auh, Dbt, Dld, Echs1, Hadh, Hadha, Hadhb, Hibadh, Hibch, Hmgcl, Hmgcs2, Hsd17b10, Mccc1, Mccc2, Mcee, Mmut, Oxct1, Pcca]

### Sheet: Table S7E
Supplementary Table S7E: Significantly enriched KEGG pathways associated with the Figure 5A-B
Carbohydrate metabolism
a		Glyoxylate and dicarboxylate metabolism
b		Pyruvate metabolism
c		Propanoate metabolism
d		Citrate cycle
e		Butanoate metabolism
f		Glycolysis/Glycogenesis
Lipid metabolism
g		Fatty acid biosynthesis
h		Synthesis and degradation of ketone bodies
i		Fatty acid degradation
j		Fatty acid elongation
Amino acid metabolism
k		Valine, leucine and isoleucine degradation
l		Alanine, aspartate and glutamate metabolism
m		Lysine degradation
n		Tryptophan metabolism
o		Glycine, serine and threonine metabolism
p		β-alanine metabolism
q		D-glutamine and D-glutamate metabolism
Energy metabolism
r		Sulfur metabolism
s		Oxidative phosphorylation
