## Supplementary Table S8 for "In-depth Analysis of the Sirtuin 5-regulated Mouse Brain Acylome using Library-free Data-Independent Acquisitions"

### Sheet: Table S8
Supplementary Table S8: SIRT5-targeted malonyl and succinyl proteins associated with the Parkinson's disease pathway
35 SIRT5-targeted proteins are associated with the Parkinson's disease pathway.
This corresponds to 111 different modified peptides, and 91 different sites total.
										Malonyl					Succinyl
UniProt ID	Genes	Proteins Commonly Malonylated and Succinylated	Protein Name	Protein Descriptions	Modified Peptide Sequence	Proteins for which site level information is provided	PTM Site	Site Level	Sites Commonly Malonylated and Succinylated	Fold Change	Log2 (Fold Change)	Absolute Log2 (Fold Change)	Q-Value	P-Value	Fold Change	Log2 (Fold Change)	Absolute Log2 (Fold Change)	Q-Value	P-Value
Q03265	Atp5a1	x	ATPA_MOUSE	ATP synthase subunit alpha, mitochondrial	AMK[Malonyl]QVAGTM[Oxidation (M)]K	Q03265	K427	Atp5a1_K427		214.12	7.7422	7.7422	0.0018	0.000181805
Q03265	Atp5a1	x	ATPA_MOUSE	ATP synthase subunit alpha, mitochondrial	AM[Oxidation (M)]K[Malonyl]QVAGTMK	Q03265	K427	Atp5a1_K427		136.58	7.0936	7.0936	0.0018	0.000193383
Q03265	Atp5a1	x	ATPA_MOUSE	ATP synthase subunit alpha, mitochondrial	GYLDK[Malonyl]LEPSK	Q03265	K498	Atp5a1_K498	Atp5a1_K498	4.35	2.1208	2.1208	0.0091	0.00148002
Q03265	Atp5a1	x	ATPA_MOUSE	ATP synthase subunit alpha, mitochondrial	AMK[Malonyl]QVAGTMK	Q03265	K427	Atp5a1_K427		28.34	4.8246	4.8246	0.0122	0.00211487
Q03265	Atp5a1	x	ATPA_MOUSE	ATP synthase subunit alpha, mitochondrial	AM[Oxidation (M)]K[Malonyl]QVAGTM[Oxidation (M)]K	Q03265	K427	Atp5a1_K427		1348.56	10.3972	10.3972	0.1178	0.0380719
Q03265	Atp5a1	x	ATPA_MOUSE	ATP synthase subunit alpha, mitochondrial	GYLDK[Succinyl]LEPSK	Q03265	K498	Atp5a1_K498	Atp5a1_K498						5.2319	2.38734	2.38734	0.00434989	0.00022084
Q03265	Atp5a1	x	ATPA_MOUSE	ATP synthase subunit alpha, mitochondrial	GYLDKLEPSK[Succinyl]ITK	Q03265	K503	Atp5a1_K503							7.86988	2.97634	2.97634	0.00523047	0.00029532
Q03265	Atp5a1	x	ATPA_MOUSE	ATP synthase subunit alpha, mitochondrial	VVDALGNAIDGK[Succinyl]GPIGSK	Q03265	K161	Atp5a1_K161							2.12276	1.08594	1.08594	0.0211975	0.00186865
P56480	Atp5b	x	ATPB_MOUSE	ATP synthase subunit beta, mitochondrial	GQK[Malonyl]VLDSGAPIK	P56480	K124	Atp5b_K124		3.13	1.6471	1.6471	0.0013	0.000117414
P56480	Atp5b	x	ATPB_MOUSE	ATP synthase subunit beta, mitochondrial	ADK[Succinyl]LAEEHGS	P56480	K522	Atp5b_K522							59.8154	5.90244	5.90244	0.00146243	3.59982e-05
P56480	Atp5b	x	ATPB_MOUSE	ATP synthase subunit beta, mitochondrial	TREGNDLYHEM[Oxidation (M)]IESGVINLK[Succinyl]DATSK	P56480	K259	Atp5b_K259							82978.4	16.3404	16.3404	0.00350684	0.000147905
P56480	Atp5b	x	ATPB_MOUSE	ATP synthase subunit beta, mitochondrial	GVQK[Succinyl]ILQDYK	P56480	K426	Atp5b_K426							2.83126	1.50144	1.50144	0.0069445	0.000428879
Q8C2Q8	Atp5c1		Q8C2Q8_MOUSE	ATP synthase subunit gamma	ADIK[Succinyl]APEDK	Q8C2Q8	K59	Atp5c1_K59							28.9539	4.85569	4.85569	0.00756525	0.00048534
P56382	Atp5e		ATP5E_MOUSE	ATP synthase subunit epsilon, mitochondrial	TSGSSIK[Succinyl]IVK	P56382	K44	Atp5e_K44							241.841	7.91792	7.91792	0.000814589	1.30334e-05
P56382	Atp5e		ATP5E_MOUSE	ATP synthase subunit epsilon, mitochondrial	ANAEK[Succinyl]TSGSSIK[Succinyl]IVK	P56382	K37;K44	Atp5e_K37;Atp5e_K44							6573.06	12.6823	12.6823	0.00149612	3.75181e-05
Q9CQQ7	Atp5f1	x	AT5F1_MOUSE	ATP synthase F(0) complex subunit B1, mitochondrial	SISVQQEK[Malonyl]ETIAK	Q9CQQ7	K233	Atp5f1_K233	Atp5f1_K233	3.84	1.9398	1.9398	0.0046	0.000625653
Q9CQQ7	Atp5f1	x	AT5F1_MOUSE	ATP synthase F(0) complex subunit B1, mitochondrial	SISVQQEK[Succinyl]ETIAK	Q9CQQ7	K233	Atp5f1_K233	Atp5f1_K233						19.1346	4.25811	4.25811	0.015558	0.00126857
Q9DCX2	Atp5h		ATP5H_MOUSE	ATP synthase subunit d, mitochondrial	YNALK[Succinyl]IPVPEDK	Q9DCX2	K78	Atp5h_K78							407.715	8.67142	8.67142	0.0014813	3.66906e-05
Q9DCX2	Atp5h		ATP5H_MOUSE	ATP synthase subunit d, mitochondrial	KYNALK[Succinyl]IPVPEDK	Q9DCX2	K78	Atp5h_K78							207.627	7.69785	7.69785	0.0207689	0.00180961
P97450	Atp5j		ATP5J_MOUSE	ATP synthase-coupling factor 6, mitochondrial	LK[Succinyl]QMYGK	P97450	K79	Atp5j_K79							861728	19.7169	19.7169	0.000193555	5.38448e-07
P97450	Atp5j		ATP5J_MOUSE	ATP synthase-coupling factor 6, mitochondrial	LK[Succinyl]QM[Oxidation (M)]YGK	P97450	K79	Atp5j_K79							468021	18.8362	18.8362	0.00221967	7.47108e-05
P97450	Atp5j		ATP5J_MOUSE	ATP synthase-coupling factor 6, mitochondrial	FEVIDK[Succinyl]PQS	P97450	K105	Atp5j_K105							1.62171	0.697518	0.697518	0.0148059	0.00119131
P97450	Atp5j		ATP5J_MOUSE	ATP synthase-coupling factor 6, mitochondrial	QM[Oxidation (M)]YGK[Succinyl]GEM[Oxidation (M)]DTFPTFK	P97450	K84	Atp5j_K84							217.386	7.76412	7.76412	0.0172917	0.00144186
P97450	Atp5j		ATP5J_MOUSE	ATP synthase-coupling factor 6, mitochondrial	GEM[Oxidation (M)]DTFPTFK[Succinyl]FDDPK	P97450	K94	Atp5j_K94							10443.1	13.3503	13.3503	0.0208136	0.00181879
P97450	Atp5j		ATP5J_MOUSE	ATP synthase-coupling factor 6, mitochondrial	QM[Oxidation (M)]YGK[Succinyl]GEMDTFPTFK	P97450	K84	Atp5j_K84							79061.8	16.2707	16.2707	0.0233737	0.0021337
Q9DB20	Atp5o	x	ATPO_MOUSE	ATP synthase subunit O, mitochondrial	VGQLLK[Malonyl]DPK	Q9DB20	K70	Atp5o_K70		1.52	0.6038	0.6038	0.1296	0.0433798
Q9DB20	Atp5o	x	ATPO_MOUSE	ATP synthase subunit O, mitochondrial	VK[Succinyl]SLNDITK	Q9DB20	K90	Atp5o_K90							271.622	8.08546	8.08546	0.00139624	3.32948e-05
Q9DB20	Atp5o	x	ATPO_MOUSE	ATP synthase subunit O, mitochondrial	VSLAVLNPYIK[Succinyl]R	Q9DB20	K84	Atp5o_K84							1927.82	10.9128	10.9128	0.00209232	6.59884e-05
Q9DB20	Atp5o	x	ATPO_MOUSE	ATP synthase subunit O, mitochondrial	DPK[Succinyl]VSLAVLNPYIK	Q9DB20	K73	Atp5o_K73							820653	19.6464	19.6464	0.0151635	0.00122707
Q9DB20	Atp5o	x	ATPO_MOUSE	ATP synthase subunit O, mitochondrial	VK[Succinyl]SLNDITK[Succinyl]R	Q9DB20	K90;K97	Atp5o_K90;Atp5o_K97							40.1298	5.3266	5.3266	0.0180957	0.00151726
Q9DB20	Atp5o	x	ATPO_MOUSE	ATP synthase subunit O, mitochondrial	VK[Succinyl]SLNDITKR	Q9DB20	K90	Atp5o_K90							928.54	9.85882	9.85882	0.0481018	0.005269
P28652;Q5SVI0;Q5SVI2;Q5SVI3;Q5SVI9;Q5SVJ0	Camk2b		KCC2B_MOUSE;Q5SVI0_MOUSE;Q5SVI2_MOUSE;Q5SVI3_MOUSE;Q5SVI9_MOUSE;Q5SVJ0_MOUSE	Calcium/calmodulin-dependent protein kinase type II subunit beta;Calcium/calmodulin-dependent protein kinase type II subunit beta;Calcium/calmodulin-dependent protein kinase type II subunit beta;Calcium/calmodulin-dependent protein kinase type II subunit beta;Calcium/calmodulin-dependent protein kinase type II subunit beta;Calcium/calmodulin-dependent protein kinase II, beta, isoform CRA_b	C[Carbamidomethyl (C)]VK[Malonyl]LC[Carbamidomethyl (C)]TGHEYAAK	P28652	K33	Camk2b_K33		9.11	3.1875	3.1875	0.135	0.0466221
M0QWX7	Cox4i1		M0QWX7_MOUSE	Cytochrome c oxidase subunit 4 isoform 1, mitochondrial (Fragment)	LSASQK[Succinyl]ALK	M0QWX7	K7	Cox4i1_K7							36870.2	15.1702	15.1702	0.00391624	0.000181655
P19536;Q9D881	Cox5b		COX5B_MOUSE;Q9D881_MOUSE	Cytochrome c oxidase subunit 5B, mitochondrial;Cytochrome c oxidase subunit 5B, mitochondrial	GLDPYNM[Oxidation (M)]LPPK[Succinyl]AASGTK	P19536	K67	Cox5b_K67							393.514	8.62027	8.62027	0.0038459	0.000175246
P19536;Q9D881	Cox5b		COX5B_MOUSE;Q9D881_MOUSE	Cytochrome c oxidase subunit 5B, mitochondrial;Cytochrome c oxidase subunit 5B, mitochondrial	GLDPYNMLPPK[Succinyl]AASGTK	P19536	K67	Cox5b_K67							786.942	9.62011	9.62011	0.00488776	0.000260931
P19536;Q9D881	Cox5b		COX5B_MOUSE;Q9D881_MOUSE	Cytochrome c oxidase subunit 5B, mitochondrial;Cytochrome c oxidase subunit 5B, mitochondrial	AASGTK[Succinyl]EDPNLVPSISNKR	P19536	K73	Cox5b_K73							132.053	7.04498	7.04498	0.00986083	0.000693292
P19536;Q9D881	Cox5b		COX5B_MOUSE;Q9D881_MOUSE	Cytochrome c oxidase subunit 5B, mitochondrial;Cytochrome c oxidase subunit 5B, mitochondrial	AASGTK[Succinyl]EDPNLVPSISNK	P19536	K73	Cox5b_K73							39.0576	5.28753	5.28753	0.0219715	0.00195421
Q61387	Cox7a2l		COX7R_MOUSE	Cytochrome c oxidase subunit 7A-related protein, mitochondrial	NKVPELQK[Succinyl]FFQK	Q61387	K64	Cox7a2l_K64							36.0551	5.17213	5.17213	0.0122198	0.000913666
Q61387	Cox7a2l		COX7R_MOUSE	Cytochrome c oxidase subunit 7A-related protein, mitochondrial	VPELQK[Succinyl]FFQK	Q61387	K64	Cox7a2l_K64							100.093	6.6452	6.6452	0.0168237	0.00138472
Q9D0M3;Q9D0M3-2	Cyc1		CY1_MOUSE	Cytochrome c1, heme protein, mitochondrial;Isoform 2 of Cytochrome c1, heme protein, mitochondrial	WSVLK[Succinyl]SR	Q9D0M3	K315	Cyc1_K315							8.07746	3.0139	3.0139	0.00877606	0.000585164
Q9D0M3;Q9D0M3-2	Cyc1		CY1_MOUSE	Cytochrome c1, heme protein, mitochondrial;Isoform 2 of Cytochrome c1, heme protein, mitochondrial	K[Succinyl]LAYRPPK	Q9D0M3	K318	Cyc1_K318							2.75788	1.46356	1.46356	0.0199634	0.00170456
A0A0A0MQC7;A2A5Y6;P10637;P10637-2	Mapt		A0A0A0MQC7_MOUSE;A2A5Y6_MOUSE;TAU_MOUSE;TAU_MOUSE	Microtubule-associated protein;Microtubule-associated protein;Microtubule-associated protein tau;Isoform Tau-A of Microtubule-associated protein tau	HQPGGGK[Malonyl]VQIINK	P10637	K566	Mapt_K566		9.3	3.2165	3.2165	0.0012	9.92906e-05
Q9ERS2	Ndufa13		NDUAD_MOUSE	NADH dehydrogenase [ubiquinone] 1 alpha subcomplex subunit 13	VK[Succinyl]QDM[Oxidation (M)]PPPGGYGPIDYK	Q9ERS2	K7	Ndufa13_K7							5667.39	12.4685	12.4685	0.000215664	1.33241e-06
Q9ERS2	Ndufa13		NDUAD_MOUSE	NADH dehydrogenase [ubiquinone] 1 alpha subcomplex subunit 13	VK[Succinyl]QDMPPPGGYGPIDYK	Q9ERS2	K7	Ndufa13_K7							529.937	9.04968	9.04968	0.0318086	0.00317107
Q9CQ75	Ndufa2		NDUA2_MOUSE	NADH dehydrogenase [ubiquinone] 1 alpha subcomplex subunit 2	AVGAK[Succinyl]LGLR	Q9CQ75	K13	Ndufa2_K13							479.528	8.90547	8.90547	0.000466354	5.09645e-06
Q9Z1P6	Ndufa7	x	NDUA7_MOUSE	NADH dehydrogenase [ubiquinone] 1 alpha subcomplex subunit 7	TQPPPK[Malonyl]LPVGPSHK	Q9Z1P6	K40	Ndufa7_K40	Ndufa7_K40	39.68	5.3102	5.3102	0.0002	5.5348e-06
Q9Z1P6	Ndufa7	x	NDUA7_MOUSE	NADH dehydrogenase [ubiquinone] 1 alpha subcomplex subunit 7	RTQPPPK[Succinyl]LPVGPSHK	Q9Z1P6	K40	Ndufa7_K40	Ndufa7_K40						27.0321	4.7566	4.7566	0.000213498	8.2898e-07
Q9Z1P6	Ndufa7	x	NDUA7_MOUSE	NADH dehydrogenase [ubiquinone] 1 alpha subcomplex subunit 7	TQPPPK[Succinyl]LPVGPSHK	Q9Z1P6	K40	Ndufa7_K40	Ndufa7_K40						10.405	3.3792	3.3792	0.000338934	2.90144e-06
Q9Z1P6	Ndufa7	x	NDUA7_MOUSE	NADH dehydrogenase [ubiquinone] 1 alpha subcomplex subunit 7	ALVSGK[Succinyl]AAESSAM[Oxidation (M)]AATEK	Q9Z1P6	K80	Ndufa7_K80							30988	14.9194	14.9194	0.00108434	2.07426e-05
Q9Z1P6	Ndufa7	x	NDUA7_MOUSE	NADH dehydrogenase [ubiquinone] 1 alpha subcomplex subunit 7	EVVPPSIIM[Oxidation (M)]SSQK[Succinyl]ALVSGK	Q9Z1P6	K74	Ndufa7_K74							58466.7	15.8353	15.8353	0.00381559	0.000173169
Q9Z1P6	Ndufa7	x	NDUA7_MOUSE	NADH dehydrogenase [ubiquinone] 1 alpha subcomplex subunit 7	K[Succinyl]AVTPAPPM[Oxidation (M)]K	Q9Z1P6	K93	Ndufa7_K93							55.8186	5.80268	5.80268	0.00698569	0.000436337
Q9Z1P6	Ndufa7	x	NDUA7_MOUSE	NADH dehydrogenase [ubiquinone] 1 alpha subcomplex subunit 7	YQEIAK[Succinyl]R	Q9Z1P6	K33	Ndufa7_K33							124.182	6.95631	6.95631	0.00792154	0.000511853
Q9Z1P6	Ndufa7	x	NDUA7_MOUSE	NADH dehydrogenase [ubiquinone] 1 alpha subcomplex subunit 7	LPVGPSHK[Succinyl]LSNNYYC[Carbamidomethyl (C)]TR	Q9Z1P6	K48	Ndufa7_K48							15.3703	3.94207	3.94207	0.0110431	0.000791835
A0A0R3P9C8;Q9DC69	Ndufa9		A0A0R3P9C8_MOUSE;NDUA9_MOUSE	NADH dehydrogenase [ubiquinone] 1 alpha subcomplex subunit 9, mitochondrial;NADH dehydrogenase [ubiquinone] 1 alpha subcomplex subunit 9, mitochondrial	FIHVSHLNASMK[Succinyl]SSSK	Q9DC69	K175	Ndufa9_K175							2.65766	1.41016	1.41016	0.00173575	4.8334e-05
A0A0R3P9C8;Q9DC69	Ndufa9		A0A0R3P9C8_MOUSE;NDUA9_MOUSE	NADH dehydrogenase [ubiquinone] 1 alpha subcomplex subunit 9, mitochondrial;NADH dehydrogenase [ubiquinone] 1 alpha subcomplex subunit 9, mitochondrial	GIVNATK[Succinyl]DPDAVGK	Q9DC69	K254	Ndufa9_K254							4.80182	2.26358	2.26358	0.0069445	0.000432696
O09111	Ndufb11		NDUBB_MOUSE	NADH dehydrogenase [ubiquinone] 1 beta subcomplex subunit 11, mitochondrial	AVIAPSGVEK[Succinyl]K[Succinyl]R	O09111	K43;K44	Ndufb11_K43;Ndufb11_K44							13967.9	13.7698	13.7698	0.00119186	2.42476e-05
O09111	Ndufb11		NDUBB_MOUSE	NADH dehydrogenase [ubiquinone] 1 beta subcomplex subunit 11, mitochondrial	AVIAPSGVEK[Succinyl]K	O09111	K43	Ndufb11_K43							951.692	9.89435	9.89435	0.0017333	4.79991e-05
Q9DCT2	Ndufs3		NDUS3_MOUSE	NADH dehydrogenase [ubiquinone] iron-sulfur protein 3, mitochondrial	QPPESLK[Succinyl]LEAGDKKPETK	Q9DCT2	K252	Ndufs3_K252							122794	16.9059	16.9059	0.00335885	0.000137454
E9QPX3;Q9CXZ1	Ndufs4		E9QPX3_MOUSE;NDUS4_MOUSE	NADH dehydrogenase [ubiquinone] iron-sulfur protein 4, mitochondrial;NADH dehydrogenase [ubiquinone] iron-sulfur protein 4, mitochondrial	SYGANFSWNK[Succinyl]R	Q9CXZ1	K168	Ndufs4_K168							76205.8	16.2176	16.2176	0.0046979	0.000247
E9QPX3;Q9CXZ1	Ndufs4		E9QPX3_MOUSE;NDUS4_MOUSE	NADH dehydrogenase [ubiquinone] iron-sulfur protein 4, mitochondrial;NADH dehydrogenase [ubiquinone] iron-sulfur protein 4, mitochondrial	WK[Succinyl]M[Oxidation (M)]EFDTR	Q9CXZ1	K98	Ndufs4_K98							94.4516	6.5615	6.5615	0.0170145	0.00140827
P52503	Ndufs6		NDUS6_MOUSE	NADH dehydrogenase [ubiquinone] iron-sulfur protein 6, mitochondrial	ITHTGQVYDEK[Succinyl]DYRR	P52503	K41	Ndufs6_K41							73.3128	6.19599	6.19599	0.00853521	0.000562011
P52503	Ndufs6		NDUS6_MOUSE	NADH dehydrogenase [ubiquinone] iron-sulfur protein 6, mitochondrial	TGTC[Carbamidomethyl (C)]GYC[Carbamidomethyl (C)]GLQFK[Succinyl]QHHH	P52503	K112	Ndufs6_K112							21.496	4.426	4.426	0.0233737	0.00212014
Q9DC70	Ndufs7		NDUS7_MOUSE	NADH dehydrogenase [ubiquinone] iron-sulfur protein 7, mitochondrial	AGAGAVVPK[Succinyl]LSHLPR	Q9DC70	K62	Ndufs7_K62							4638.14	12.1793	12.1793	0.000213498	8.63053e-07
Q8K3J1	Ndufs8		NDUS8_MOUSE	NADH dehydrogenase [ubiquinone] iron-sulfur protein 8, mitochondrial	EQESEVDM[Oxidation (M)]K[Succinyl]SATDNAAR	Q8K3J1	K51	Ndufs8_K51							47.8156	5.57941	5.57941	0.00391624	0.000182977
Q9D6J6	Ndufv2		NDUV2_MOUSE	NADH dehydrogenase [ubiquinone] flavoprotein 2, mitochondrial	K[Succinyl]LGIKVGETTPDK	Q9D6J6	K154	Ndufv2_K154							2.45277	1.29441	1.29441	0.00650994	0.000388555
Q3U422	Ndufv3		Q3U422_MOUSE	NADH dehydrogenase [ubiquinone] flavoprotein 3, mitochondrial	ELHPK[Succinyl]TQSVLK	Q3U422	K51	Ndufv3_K51							36063.1	15.1382	15.1382	1.86047e-05	1.14491e-08
Q3U422	Ndufv3		Q3U422_MOUSE	NADH dehydrogenase [ubiquinone] flavoprotein 3, mitochondrial	GK[Succinyl]AGSSKPEASRPLTTGAPK	Q3U422	K183	Ndufv3_K183							72547.1	16.1466	16.1466	3.6974e-05	5.11948e-08
Q8BK30	Ndufv3		NDUV3_MOUSE	NADH dehydrogenase [ubiquinone] flavoprotein 3, mitochondrial	ELHPK[Succinyl]TQSVLKEPEPTDTTTYK	Q8BK30	K51	Ndufv3_K51							1226.55	10.2604	10.2604	0.000298129	2.24744e-06
Q3U422	Ndufv3		Q3U422_MOUSE	NADH dehydrogenase [ubiquinone] flavoprotein 3, mitochondrial	GK[Succinyl]LLTAHTAAALSK	Q3U422	K66	Ndufv3_K66							19137.4	14.2241	14.2241	0.00033214	2.65712e-06
Q8BK30	Ndufv3		NDUV3_MOUSE	NADH dehydrogenase [ubiquinone] flavoprotein 3, mitochondrial	EKELHPK[Succinyl]TQSVLKEPEPTDTTTYK	Q8BK30	K51	Ndufv3_K51							56744.2	15.7922	15.7922	0.000338934	2.94483e-06
Q3U422	Ndufv3		Q3U422_MOUSE	NADH dehydrogenase [ubiquinone] flavoprotein 3, mitochondrial	WTK[Succinyl]PVEDSK	Q3U422	K234	Ndufv3_K234							253.781	7.98744	7.98744	0.000468054	5.61665e-06
Q3U422	Ndufv3		Q3U422_MOUSE	NADH dehydrogenase [ubiquinone] flavoprotein 3, mitochondrial	TGK[Succinyl]ESAKPC[Carbamidomethyl (C)]EAEGILPSHGK	Q3U422	K277	Ndufv3_K277							896.105	9.80752	9.80752	0.000729877	1.10043e-05
Q3U422	Ndufv3		Q3U422_MOUSE	NADH dehydrogenase [ubiquinone] flavoprotein 3, mitochondrial	VPEPGWK[Succinyl]TSSPLLR	Q3U422	K341	Ndufv3_K341							85473.2	16.3832	16.3832	0.00213581	7.03174e-05
Q3U422	Ndufv3		Q3U422_MOUSE	NADH dehydrogenase [ubiquinone] flavoprotein 3, mitochondrial	AGSSK[Succinyl]PEASRPLTTGAPK	Q3U422	K188	Ndufv3_K188							96.8724	6.59801	6.59801	0.00739045	0.000469578
Q8BK30	Ndufv3		NDUV3_MOUSE	NADH dehydrogenase [ubiquinone] flavoprotein 3, mitochondrial	TQSVLK[Succinyl]EPEPTDTTTYK	Q8BK30	K57	Ndufv3_K57							179.082	7.48447	7.48447	0.00857676	0.000567945
Q3U422	Ndufv3		Q3U422_MOUSE	NADH dehydrogenase [ubiquinone] flavoprotein 3, mitochondrial	VQK[Succinyl]PPTDVTYPEK	Q3U422	K214	Ndufv3_K214							429.63	8.74695	8.74695	0.0128172	0.000979187
Q3U422	Ndufv3		Q3U422_MOUSE	NADH dehydrogenase [ubiquinone] flavoprotein 3, mitochondrial	ITVSAK[Succinyl]EK	Q3U422	K207	Ndufv3_K207							13105.5	13.6779	13.6779	0.0310652	0.00306266
Q3U422	Ndufv3		Q3U422_MOUSE	NADH dehydrogenase [ubiquinone] flavoprotein 3, mitochondrial	YPEPK[Succinyl]VPEPGWK	Q3U422	K334	Ndufv3_K334							5084.27	12.3118	12.3118	0.0349981	0.00357519
Q3U422	Ndufv3		Q3U422_MOUSE	NADH dehydrogenase [ubiquinone] flavoprotein 3, mitochondrial	ESAK[Succinyl]PC[Carbamidomethyl (C)]EAEGILPSHGK	Q3U422	K281	Ndufv3_K281							8960.26	13.1293	13.1293	0.0407477	0.00430586
Q3U422	Ndufv3		Q3U422_MOUSE	NADH dehydrogenase [ubiquinone] flavoprotein 3, mitochondrial	ESAKPC[Carbamidomethyl (C)]EAEGILPSHGK[Succinyl]VR	Q3U422	K294	Ndufv3_K294							3755.74	11.8749	11.8749	0.0435928	0.00466778
A2A813;Q99LX0	Park7		A2A813_MOUSE;PARK7_MOUSE	Protein deglycase DJ-1	VEK[Succinyl]DGLILTSR	Q99LX0	K148	Park7_K148							3.49395	1.80486	1.80486	0.0069445	0.000429818
Q99KR7	Ppif		PPIF_MOUSE	Peptidyl-prolyl cis-trans isomerase F, mitochondrial	TDWLDGK[Succinyl]HVVFGHVK	Q99KR7	K166	Ppif_K166							54730.1	15.74	15.74	0.00168268	4.53029e-05
Q99KR7	Ppif		PPIF_MOUSE	Peptidyl-prolyl cis-trans isomerase F, mitochondrial	ALC[Carbamidomethyl (C)]TGEK[Succinyl]GFGYK	Q99KR7	K85	Ppif_K85							9.13899	3.19204	3.19204	0.00281922	0.000106697
Q99KR7	Ppif		PPIF_MOUSE	Peptidyl-prolyl cis-trans isomerase F, mitochondrial	KIESFGSK[Succinyl]SGK	Q99KR7	K189	Ppif_K189							121.872	6.92922	6.92922	0.014408	0.00114821
Q99KR7	Ppif		PPIF_MOUSE	Peptidyl-prolyl cis-trans isomerase F, mitochondrial	GFGYK[Succinyl]GSTFHR	Q99KR7	K90	Ppif_K90							7.30121	2.86813	2.86813	0.0225024	0.00201483
Q8K2B3	Sdha		SDHA_MOUSE	Succinate dehydrogenase [ubiquinone] flavoprotein subunit, mitochondrial	VPSIK[Succinyl]ANAGEESVM[Oxidation (M)]NLDK	Q8K2B3	K485	Sdha_K485							18247.3	14.1554	14.1554	0.000492671	6.13944e-06
Q8K2B3	Sdha		SDHA_MOUSE	Succinate dehydrogenase [ubiquinone] flavoprotein subunit, mitochondrial	YAPVAK[Succinyl]DLASR	Q8K2B3	K335	Sdha_K335							216.791	7.76016	7.76016	0.00271963	0.000100987
Q8K2B3	Sdha		SDHA_MOUSE	Succinate dehydrogenase [ubiquinone] flavoprotein subunit, mitochondrial	TGK[Succinyl]VTLEYR	Q8K2B3	K636	Sdha_K636							0.666357	-0.585632	0.585632	0.0044312	0.000227696
Q8K2B3	Sdha		SDHA_MOUSE	Succinate dehydrogenase [ubiquinone] flavoprotein subunit, mitochondrial	VDEYDYSK[Succinyl]PIQGQQK	Q8K2B3	K608	Sdha_K608							3.36432	1.75031	1.75031	0.00670416	0.000405344
Q8K2B3	Sdha		SDHA_MOUSE	Succinate dehydrogenase [ubiquinone] flavoprotein subunit, mitochondrial	AFGGQSLK[Succinyl]FGK	Q8K2B3	K179	Sdha_K179							96.701	6.59546	6.59546	0.00903979	0.000609143
Q8K2B3	Sdha		SDHA_MOUSE	Succinate dehydrogenase [ubiquinone] flavoprotein subunit, mitochondrial	VRVDEYDYSK[Succinyl]PIQGQQK	Q8K2B3	K608	Sdha_K608							4.12001	2.04265	2.04265	0.0361968	0.00371435
Q9CQA3	Sdhb		SDHB_MOUSE	Succinate dehydrogenase [ubiquinone] iron-sulfur subunit, mitochondrial	WDPDK[Succinyl]TGDKPR	Q9CQA3	K53	Sdhb_K53							2.41453	1.27174	1.27174	0.0110431	0.000796617
Q9CQA3	Sdhb		SDHB_MOUSE	Succinate dehydrogenase [ubiquinone] iron-sulfur subunit, mitochondrial	KKDESQEGK[Succinyl]QQYLQSIEDR	Q9CQA3	K169	Sdhb_K169							55.4752	5.79377	5.79377	0.0233737	0.00212688
P48962	Slc25a4	x	ADT1_MOUSE	ADP/ATP translocase 1	LAADVGK[Malonyl]GSSQR	P48962	K147	Slc25a4_K147	Slc25a4_K147	101.01	6.6583	6.6583	0	4.17173e-09
P48962	Slc25a4	x	ADT1_MOUSE	ADP/ATP translocase 1	IFK[Succinyl]SDGLK	P48962	K166	Slc25a4_K166							4.36645	2.12646	2.12646	0.00329579	0.000132602
P48962	Slc25a4	x	ADT1_MOUSE	ADP/ATP translocase 1	IAK[Succinyl]DEGANAFFK	P48962	K263	Slc25a4_K263							28.4418	4.82994	4.82994	0.00355364	0.000150893
P48962	Slc25a4	x	ADT1_MOUSE	ADP/ATP translocase 1	KIAK[Succinyl]DEGANAFFK	P48962	K263	Slc25a4_K263							47.2334	5.56174	5.56174	0.0113506	0.000826233
P48962	Slc25a4	x	ADT1_MOUSE	ADP/ATP translocase 1	LAADVGK[Succinyl]GSSQR	P48962	K147	Slc25a4_K147	Slc25a4_K147						27.1127	4.7609	4.7609	0.0233737	0.00213959
P48962	Slc25a4	x	ADT1_MOUSE	ADP/ATP translocase 1	K[Succinyl]GADIM[Oxidation (M)]YTGTLDC[Carbamidomethyl (C)]WR	P48962	K245	Slc25a4_K245							5654.71	12.4652	12.4652	0.0303001	0.00297011
P48962	Slc25a4	x	ADT1_MOUSE	ADP/ATP translocase 1	LLLQVQHASK[Succinyl]QISAEK	P48962	K43	Slc25a4_K43							10371	13.3403	13.3403	0.0344519	0.00350879
P51881	Slc25a5	x	ADT2_MOUSE	ADP/ATP translocase 2	LAADVGK[Malonyl]AGAER	P51881	K147	Slc25a5_K147		176.64	7.4647	7.4647	0.0002	5.69205e-06
P51881	Slc25a5	x	ADT2_MOUSE	ADP/ATP translocase 2	DEGSK[Succinyl]AFFK	P51881	K268	Slc25a5_K268							10.4989	3.39217	3.39217	0.00072125	1.07633e-05
P51881	Slc25a5	x	ADT2_MOUSE	ADP/ATP translocase 2	LLLQVQHASK[Succinyl]QITADK	P51881	K43	Slc25a5_K43							348703	18.4116	18.4116	0.00289807	0.000113039
P51881	Slc25a5	x	ADT2_MOUSE	ADP/ATP translocase 2	EFK[Succinyl]GLGDC[Carbamidomethyl (C)]LVK	P51881	K155	Slc25a5_K155							9.35461	3.22568	3.22568	0.00370897	0.000162053
P51881	Slc25a5	x	ADT2_MOUSE	ADP/ATP translocase 2	IYK[Succinyl]SDGIK	P51881	K166	Slc25a5_K166							1.72344	0.785294	0.785294	0.0156667	0.00127985
P51881	Slc25a5	x	ADT2_MOUSE	ADP/ATP translocase 2	GLGDC[Carbamidomethyl (C)]LVK[Succinyl]IYK	P51881	K163	Slc25a5_K163							11.5013	3.52372	3.52372	0.0233737	0.00213728
A2A439;G3UX46;G3UX99;G3UZY2;P97493	Txn2		A2A439_MOUSE;G3UX46_MOUSE;G3UX99_MOUSE;G3UZY2_MOUSE;THIOM_MOUSE	Thioredoxin, mitochondrial;Thioredoxin, mitochondrial (Fragment);Thioredoxin, mitochondrial (Fragment);Thioredoxin, mitochondrial (Fragment);Thioredoxin, mitochondrial	LEK[Succinyl]M[Oxidation (M)]VAK	P97493	K102	Txn2_K102							31446.6	14.9406	14.9406	0.00164951	4.39024e-05
Q9DB77	Uqcrc2	x	QCR2_MOUSE	Cytochrome b-c1 complex subunit 2, mitochondrial	LASSLTTK[Malonyl]GASSFK	Q9DB77	K92	Uqcrc2_K92		2.08	1.0533	1.0533	0.0527	0.0134211
Q9DB77	Uqcrc2	x	QCR2_MOUSE	Cytochrome b-c1 complex subunit 2, mitochondrial	GGLGLAGAK[Malonyl]AK	Q9DB77	K250	Uqcrc2_K250		1.51	0.5988	0.5988	0.0685	0.0191637
Q9DB77	Uqcrc2	x	QCR2_MOUSE	Cytochrome b-c1 complex subunit 2, mitochondrial	VK[Succinyl]TSAAPGGVPLQPQDLEFTK	Q9DB77	K23	Uqcrc2_K23							64.957	6.02141	6.02141	0.00800475	0.000518461
Q9CR68	Uqcrfs1		UCRI_MOUSE	Cytochrome b-c1 complex subunit Rieske, mitochondrial	RAEVLDSTK[Succinyl]SSK	Q9CR68	K101	Uqcrfs1_K101							18.6253	4.21919	4.21919	0.00433761	0.000218215
